# High-resolution, genotype-free mapping of genetic variation with CRI-SPA-Map

**DOI:** 10.1101/2025.09.16.676640

**Authors:** Sheila Lutz, Megan Lawler, Samuel Amidon, Frank W. Albert

## Abstract

Genetic variation within species shapes phenotypes, but identifying the specific genes and variants that cause phenotypic differences is costly and challenging. Here, we introduce CRI-SPA-Map, a genetic mapping strategy combining CRISPR-Cas9 genome engineering, selective ploidy ablation (SPA), and high-throughput phenotyping for precise genetic mapping with or without genotyping in the yeast *Saccharomyces cerevisiae*. In CRI-SPA-Map, a donor strain carrying SPA machinery is mated to a genetically different recipient strain harboring a genome-integrated selectable cassette. In the resulting diploid, CRISPR-Cas9 cuts the cassette for replacement with DNA from the homologous donor chromosome. Donor chromosomes are then removed using SPA to yield haploid recombinant strains. To establish CRI-SPA-Map, we mated a W303 SPA strain to 92 strains from the BY4742 yeast knockout collection that carry gene deletion cassettes on the left arm of chromosome XIV and created 1,451 recombinant isolates. Whole-genome sequencing verified that deletion cassette replacement introduced short donor DNA tracts of variable length, resulting in a finely recombined mapping population. Using only the known location of the gene deletions, which marks where donor DNA is introduced, we identified a 6.5 kb-region shaping yeast growth. Further dissection of this region pinpointed two causal variants in two genes, *MKT1* and *SAL1*. Engineering these variants alone and in combination revealed gene-by-environment interactions at both genes, as well as epistatic interactions between them that were in turn dependent on the environment. CRI-SPA-Map is a cost-effective strategy for creating high-resolution recombinant panels of yeast strains for identifying the genetic basis of phenotypic variation.
