## Supplementary Table 1 for "High-resolution, genotype-free mapping of genetic variation with CRI-SPA-Map"

### Sheet: BYxW303_Variants
Mummer Variants
ref_pos	ref_allele	alt_allele	genome	ORF used	additional ORF used
30	AA	A	W303	NA
1119	A	T	W303	NA
1130	C	T	W303	NA
6635	A	ACCCACACCCACACACCCA	W303	NA
6636	CA	C	BY	NA
6652	C	CACACCCACACACCACACCCACACACACACCACACACACACCACACCCACACACCACACCCACACCCACACACCACACCCACACCCACACACACCACACCCACACCCACACCCACACCCACACACCCACACCCACACCACACCCACACACACCACACCCACACCCACACCACACCCACACCCA	W303	NA
7478	A	AT	W303	NA
10609	AA	A	W303	NA
12985	T	TTT	W303	NA
14333	G	GC	W303	NA
39122	T	C	W303	YNL318C
39457	A	T	W303	YNL318C
39652	A	G	W303	YNL318C
40306	T	C	W303	YNL318C
40397	A	G	W303	YNL318C
40430	T	C	W303	YNL318C
41146	C	T	W303	YNL316C
41188	G	A	W303	YNL316C
41218	C	T	W303	YNL316C
41510	C	T	W303	YNL316C
41680	C	T	W303	YNL316C
41900	C	T	W303	YNL316C
42031	G	A	W303	YNL316C
43298	TAT	T	BY	YNL316C
58185	C	A	W303	YNL305C
58897	TT	T	W303	YNL305C
59729	G	GTCC	W303	YNL305C
59823	G	A	W303	YNL305C
59960	G	A	W303	YNL305C
59998	G	A	W303	YNL305C
60029	T	C	W303	YNL305C
60034	A	T	W303	YNL305C
60096	A	G	W303	YNL305C
60098	G	C	W303	YNL305C
60251	G	A	W303	YNL305C
60302	C	T	W303	YNL304W
60667	C	T	W303	YNL304W
61469	C	T	W303	YNL304W
61570	C	T	W303	YNL303W
61714	G	C	W303	YNL303W
61731	T	C	W303	YNL303W
62492	T	C	W303	YNL302C
62526	AA	A	W303	YNL302C
62535	T	A	W303	YNL302C
62542	CT	C	W303	YNL302C
62564	G	A	W303	YNL302C
62649	A	G	W303	YNL302C
62763	T	TT	W303	YNL302C
62812	A	AA	W303	YNL302C
62825	A	T	W303	YNL302C
62842	C	T	W303	YNL302C
62998	T	C	W303	YNL302C
63085	T	A	W303	YNL301C
63118	A	G	W303	YNL301C
63207	T	G	W303	YNL301C
63313	G	T	W303	YNL301C
63315	T	TA	W303	YNL301C
64595	C	CTAATTGATTTTTTC	W303	YNL301C
64617	C	T	W303	YNL301C
64664	A	G	W303	YNL301C
64820	C	A	W303	YNL301C
64966	G	A	W303	YNL301C
65026	CC	C	W303	YNL300W
65061	T	C	W303	YNL300W
65101	C	G	W303	YNL300W
65107	C	T	W303	YNL300W
65244	AA	A	W303	YNL300W
65258	C	T	W303	YNL300W
65294	A	G	W303	YNL300W
65331	C	T	W303	YNL300W
65647	A	T	W303	YNL300W
65938	T	C	W303	YNL300W
84859	G	A	W303	YNL291C
85056	A	G	W303	YNL291C
86042	G	T	W303	YNL291C
86730	A	G	W303	YNL291C
86790	T	G	W303	YNL291C
86934	C	T	W303	YNL291C
87195	C	T	W303	YNL291C
87229	G	T	W303	YNL291C
87310	A	G	W303	YNL291C
87319	A	G	W303	YNL291C
87321	G	A	W303	YNL291C
87325	TA	T	W303	YNL291C
87439	G	C	W303	YNL291C
87852	G	A	W303	YNL291C
88100	C	A	W303	YNL289W
88106	A	T	W303	YNL289W
88950	C	T	W303	YNL289W
88974	T	C	W303	YNL289W
89169	A	G	W303	YNL289W
89336	C	T	W303	YNL289W
89339	TCA	T	W303	YNL289W
89448	G	A	W303	YNL289W
89451	T	C	W303	YNL289W
89494	A	G	W303	YNL289W
89495	T	G	W303	YNL289W
89543	T	G	W303	YNL289W
89675	T	C	W303	YNL289W
89776	C	T	W303	YNL289W
89837	C	T	W303	YNL289W
90029	G	A	W303	YNL289W
90031	G	A	W303	YNL289W
90251	T	G	W303	YNL289W
90358	G	A	W303	YNL288W
90414	T	C	W303	YNL288W
90752	G	A	W303	YNL288W
94851	T	TACTT	W303	YNL288W
94896	A	C	W303	YNL288W
95089	T	C	W303	YNL288W
95124	A	AAA	W303	YNL288W
95393	A	G	W303	YNL286W
95510	C	T	W303	YNL286W
95692	G	A	W303	YNL286W
96083	C	T	W303	YNL286W
96132	T	C	W303	YNL286W
96181	C	A	W303	YNL285W
96192	T	TA	W303	YNL285W
96218	G	A	W303	YNL285W
96228	C	T	W303	YNL285W
96324	G	A	W303	YNL285W
96482	T	C	W303	YNL285W
96490	T	A	W303	YNL285W
102628	C	A	W303	YNL285W
102646	G	A	W303	YNL285W
102681	C	T	W303	YNL285W
102797	TTTT	T	W303	YNL285W
102817	T	A	W303	YNL285W
102825	A	G	W303	YNL285W
102872	T	C	W303	YNL285W
102906	A	G	W303	YNL285W
103108	T	C	W303	YNL285W
103589	A	G	W303	YNL284C
103662	A	T	W303	YNL284C
103902	T	G	W303	YNL284C
104034	G	A	W303	YNL284C
104153	T	C	W303	YNL284C
104189	A	G	W303	YNL284C
104278	C	T	W303	YNL284C
104301	C	T	W303	YNL284C
104374	G	A	W303	YNL284C
104378	A	G	W303	YNL284C
104450	C	T	W303	YNL284C
104504	G	A	W303	YNL284C
104516	C	A	W303	YNL284C
104554	G	A	W303	YNL284C
104577	G	A	W303	YNL284C
104770	G	A	W303	YNL284C
104779	G	A	W303	YNL284C
104781	A	T	W303	YNL284C
104785	C	T	W303	YNL284C
104803	G	C	W303	YNL284C
104929	C	T	W303	YNL284C
104993	C	T	W303	YNL284C
105051	A	T	W303	YNL284C
105053	AT	A	W303	YNL284C
105255	C	T	W303	YNL283C
105379	T	C	W303	YNL283C
105689	G	C	W303	YNL283C
105839	G	A	W303	YNL283C
105923	A	G	W303	YNL283C
106004	T	G	W303	YNL283C
106213	AGCA	A	W303	YNL283C
106690	G	C	W303	YNL283C
107116	C	A	W303	YNL283C
107306	AA	A	W303	YNL283C
107444	C	T	W303	YNL283C
109533	G	A	W303	YNL280C	YNL281W
112698	C	T	W303	YNL279W
114342	A	C	W303	YNL278W
128908	G	A	W303	YNL271C
139269	C	T	W303	YNL268W
154947	A	AA	W303	YNL259C
172738	C	T	W303	YNL252C	YNL250W
179568	C	A	W303	YNL249C	YNL246W
189585	C	T	BY	YNL243W
193417	A	G	W303	YNL242W
193473	C	A	W303	YNL242W
193628	T	G	W303	YNL242W
194047	A	G	W303	YNL242W
194260	A	G	W303	YNL242W
194299	A	G	W303	YNL242W
194351	G	A	W303	YNL242W
194419	T	C	W303	YNL242W
194533	C	T	W303	YNL242W
194614	A	C	W303	YNL242W
194651	G	A	W303	YNL242W
194656	G	A	W303	YNL242W
194864	A	G	W303	YNL242W
194954	A	G	W303	YNL242W
195206	T	C	W303	YNL242W
195220	T	C	W303	YNL242W
195358	A	C	W303	YNL242W
195766	A	G	W303	YNL242W
196115	A	G	W303	YNL242W
196162	TTTTTT	T	W303	YNL241C
196309	G	GGCG	W303	YNL241C
196383	A	AA	W303	YNL241C
198247	TT	T	W303	YNL241C
198785	G	GTNNNNNNNNNNACGCGTTTACCTCGATGTAGTCCGAGTGGTAGGGATCGGCCG	W303	YNL239W
208765	G	T	W303	YNL236W
213807	T	C	W303	YNL233W	YNL224C
233758	A	G	W303	YNL220W
233897	A	G	W303	YNL220W
233903	C	T	W303	YNL220W
234325	G	A	W303	YNL220W
235807	T	C	W303	YNL220W
235892	A	ATA	W303	YNL220W
235968	T	TT	W303	YNL220W
236685	A	G	W303	YNL219C
236810	A	G	W303	YNL219C
237099	T	C	W303	YNL219C
237838	T	G	W303	YNL218W
238041	A	G	W303	YNL218W	YNL212W
250537	T	TA	W303	YNL211C
250539	G	A	W303	YNL211C
250567	G	A	W303	YNL211C
250619	G	A	W303	YNL211C
250834	T	C	W303	YNL211C
250840	T	C	W303	YNL211C
250896	C	T	W303	YNL211C
251384	A	G	W303	YNL210W
251885	TT	T	W303	YNL210W
252203	C	G	W303	YNL210W
252439	C	G	W303	YNL210W
253087	T	C	W303	YNL210W
254474	C	T	W303	YNL210W
254495	T	C	W303	YNL210W
254579	C	T	W303	YNL210W
254632	T	C	W303	YNL210W
254837	A	G	W303	YNL210W
254896	G	A	W303	YNL210W
255008	A	G	W303	YNL210W
255192	C	T	W303	YNL210W
255895	T	C	W303	YNL210W
256252	C	T	W303	YNL210W
256273	G	A	W303	YNL210W
256778	C	T	W303	YNL210W
256787	G	C	W303	YNL210W
256857	A	G	W303	YNL206C
256929	A	G	W303	YNL206C
257114	C	T	W303	YNL206C
257376	G	C	W303	YNL206C
257463	G	A	W303	YNL206C
257472	A	G	W303	YNL206C
257568	C	T	W303	YNL206C
257640	T	C	W303	YNL206C
257643	A	C	W303	YNL206C
257802	C	T	W303	YNL206C
257904	T	C	W303	YNL206C
257986	A	T	W303	YNL206C
258010	C	T	W303	YNL206C
258013	C	T	W303	YNL206C
258099	G	A	W303	YNL206C
258241	A	T	W303	YNL205C
258272	AA	A	W303	YNL205C
258320	A	T	W303	YNL205C
258355	A	AGTAA	W303	YNL205C
258399	G	A	W303	YNL205C
258474	G	A	W303	YNL204C
258589	T	A	W303	YNL204C
258590	G	C	W303	YNL204C
258677	C	T	W303	YNL204C
258678	C	G	W303	YNL204C
258735	A	G	W303	YNL204C
258795	A	G	W303	YNL204C
258883	C	T	W303	YNL204C
258894	A	G	W303	YNL204C
258961	C	G	W303	YNL204C
259283	A	G	W303	YNL204C
259493	A	T	W303	YNL203C
259503	T	G	W303	YNL203C
259519	A	G	W303	YNL203C
259572	G	A	W303	YNL203C
259694	A	G	W303	YNL202W
259898	T	C	W303	YNL202W
260057	C	T	W303	YNL202W
260099	A	C	W303	YNL202W
260108	C	T	W303	YNL202W
260145	T	C	W303	YNL202W
260586	G	A	W303	YNL202W
260605	C	T	W303	YNL202W
260618	A	G	W303	YNL202W
260809	C	T	W303	YNL201C
263359	TTT	T	W303	YNL200C
266272	A	T	W303	YNL199C
281799	AA	A	W303	YNL191W
281893	AAA	A	W303	YNL191W
282032	C	T	W303	YNL190W
283527	AA	A	W303	YNL190W	YNL175C
310181	A	G	W303	YNL173C	YNL170W
321992	TT	T	W303	YNL167C
340388	C	T	W303	YNL157W	YNL130C , YNL133C
413472	TT	T	W303	YNL115C
415069	T	TT	W303	YNL111C
415086	T	TTTTCTTTTTTTCTTTTTTTTTTTTTTGAGCCTTTTCGAATCTAGACTCTATGTGAGTCTATTCTCGATGGGGAGTATCGGAAATTGAATTTTAATTCGAATGACTTCTAATGCATCACTACAGAAAACTAATATTGGGAGGATGAGAAAAATTGACTTTAATTAGTCGTTTTGAGAGACGGGAAATTATAAACTCGGAGAAGTGTATTTGTGTTCATGATTTGCACTTCATGTCAAAAGAAATTTCGCTTTTTGACATCGGCGCAAATAAACAAGGAATTGGCTTTTCAGCTTATTTCTAGAANNNNNNNNNNTTTTTTTTTTTTTTTTTTTTTTTTTTTTTTTTTTTTTTTTTTTT	W303	YNL111C
418767	G	A	W303	YNL109W	YNL108C
441069	T	G	W303	YNL098C	YNL099C
441200	A	T	W303	YNL098C
441233	T	G	W303	YNL098C
441235	G	A	W303	YNL098C
441283	ATATGTAGCTAAGATATATATATA	A	W303	YNL097C
441344	C	CG	W303	YNL097C
441408	A	G	W303	YNL097C
441435	C	T	W303	YNL097C
441615	C	T	W303	YNL097C
441969	T	A	W303	YNL097C
441999	A	G	W303	YNL097C
442227	C	T	W303	YNL097C
442296	G	T	W303	YNL097C
442500	TTTCT	T	W303	YNL097C
442648	T	A	W303	YNL097C
442653	A	G	W303	YNL097C
442660	G	A	W303	YNL097C
442716	C	T	W303	YNL097C
442805	T	C	W303	YNL097C
442868	T	C	W303	YNL097C
442949	G	A	W303	YNL097C
443074	T	C	W303	YNL097C
443128	TT	T	W303	YNL097C
443131	C	A	W303	YNL097C
443147	C	T	W303	YNL097C
443191	C	T	W303	YNL097C
443303	G	A	W303	YNL097C
443779	A	G	W303	YNL096C
443837	A	G	W303	YNL096C
443873	A	T	W303	YNL096C
443882	T	C	W303	YNL096C
443895	A	C	W303	YNL096C
444421	C	T	W303	YNL096C
444424	C	T	W303	YNL096C
444614	A	C	W303	YNL096C
444663	TTT	T	W303	YNL096C
444709	C	T	W303	YNL096C
444844	T	C	W303	YNL096C
445056	G	A	W303	YNL095C
445139	C	A	W303	YNL095C
445671	G	A	W303	YNL095C
445832	A	G	W303	YNL095C
445986	A	G	W303	YNL095C
446017	G	A	W303	YNL095C
446044	A	G	W303	YNL095C
446139	G	T	W303	YNL095C
446331	G	A	W303	YNL095C
446337	G	A	W303	YNL095C
446584	G	C	W303	YNL095C
446677	G	C	W303	YNL095C
446766	T	A	W303	YNL095C
446817	T	C	W303	YNL095C
447193	T	C	W303	YNL095C
447382	G	T	W303	YNL095C
448369	C	G	W303	YNL094W
448975	C	G	W303	YNL094W
449114	G	A	W303	YNL094W
449443	T	C	W303	YNL094W
449521	G	A	W303	YNL094W
449640	A	G	W303	YNL094W
449853	T	C	W303	YNL094W
449939	G	A	W303	YNL093W
450512	T	C	W303	YNL093W
450515	G	A	W303	YNL093W
450550	C	G	W303	YNL093W
450577	G	A	W303	YNL093W
450623	T	C	W303	YNL093W
450639	C	T	W303	YNL093W
450844	G	A	W303	YNL093W
450995	C	A	W303	YNL092W
451119	A	T	W303	YNL092W
453469	G	C	W303	YNL092W
453937	C	T	W303	YNL092W
455941	T	C	W303	YNL092W
456007	G	A	W303	YNL092W
456086	A	G	W303	YNL092W
456836	T	G	W303	YNL090W
456876	G	A	W303	YNL090W
456993	A	G	W303	YNL090W
457148	A	AA	W303	YNL090W
457180	G	C	W303	YNL090W
457263	T	C	W303	YNL090W
457405	G	A	W303	YNL090W
457485	G	A	W303	YNL090W	YNL089C
458514	G	A	W303	YNL087W
459092	T	A	W303	YNL087W
459935	T	C	W303	YNL087W
460076	T	C	W303	YNL087W
460625	T	C	W303	YNL087W
466588	T	G	W303	YNL086W
467219	A	G	W303	YNL085W
467433	T	C	W303	YNL085W
468488	A	G	W303	YNL085W
471242	A	G	W303	YNL084C
471383	C	T	W303	YNL083W
471767	A	G	BY	YNL083W
472577	GG	G	W303	YNL083W
472580	G	T	W303	YNL083W
472584	G	C	W303	YNL083W
475445	C	T	W303	YNL082W
476499	A	G	W303	YNL081C
476599	A	C	W303	YNL081C
476714	TT	T	W303	YNL081C
478899	G	C	W303	YNL079C
479302	T	C	W303	YNL079C
479480	T	TT	W303	YNL079C
479609	T	C	W303	YNL079C
479777	T	A	W303	YNL078W
479778	A	T	W303	YNL078W
479779	C	G	W303	YNL078W
479806	T	C	W303	YNL078W
479817	T	G	W303	YNL078W
479898	A	ACNNNNNNNNNNTTTTTTTTTTTTTTTTTTTTTTTTTTTTTTTCCATTAGTGAATGACAGCAATGTATTAAGCTGCTGCCGCGCATACAAAATGTACTGCGTTAAATTAGATTAGCTTAAATTAGTGCTTGGTAAAGGAGGAGTGGTTTCAAGTCCGGTGTGCGCCCCACCTTATTCGGGTATCTTCTACGTTTTTACATCCATGTTTCAGGTACTGTTGAAAATAGTTAAGATCGTTCGTATTTCTTAATTCATGTATTTTTCCCTGTTCCTAACTCGCAAACATCAGTTTTCTTGCAGATACGTCTTGAAATACAACCATACAGACAATGGAGACAATGGAGACTAGCATTGGGACTCAGTCTTACCCCCCGACTTGGTTCCCACCTCCCCTGGGTA…	W303	YNL078W
480082	A	T	W303	YNL078W
480118	G	T	W303	YNL078W
480121	T	C	W303	YNL078W
480527	A	C	W303	YNL078W
481576	T	C	W303	YNL077W
482960	G	A	W303	YNL077W
483062	TT	T	W303	YNL077W
483093	C	T	W303	YNL077W
483098	G	A	W303	YNL077W
483170	T	C	W303	YNL077W
483386	G	T	W303	YNL077W
483718	C	T	W303	YNL076W
483741	G	A	W303	YNL076W
483894	G	A	W303	YNL076W
483951	C	T	W303	YNL076W
483985	C	G	W303	YNL076W
484017	C	A	W303	YNL076W
484452	C	T	W303	YNL076W
484786	C	A	W303	YNL076W
484851	A	G	W303	YNL076W
484869	A	G	W303	YNL076W
484904	A	G	W303	YNL076W
485289	G	A	W303	YNL076W
485525	A	G	W303	YNL076W
485799	A	G	W303	YNL076W
485870	C	T	W303	YNL076W
485972	T	C	W303	YNL076W
486092	T	C	W303	YNL076W
486859	T	A	W303	YNL074C
489468	G	C	W303	YNL073W
493070	AA	A	W303	YNL071W	YNL070W
499565	A	AA	W303	YNL067W
517293	G	T	W303	YNL056W
NA	NA	NA	NA	YNL055C
NA	NA	NA	NA	YNL054W
NA	NA	NA	NA	YNL054W
NA	NA	NA	NA	YNL054W
NA	NA	NA	NA	YNL054W
NA	NA	NA	NA	YNL054W
NA	NA	NA	NA	YNL054W
NA	NA	NA	NA	YNL054W
NA	NA	NA	NA	YNL035C
NA	NA	NA	NA	YNL035C
NA	NA	NA	NA	YNL008C
NA	NA	NA	NA	YNL008C
619620	A	AA	W303	YNL005C
619676	T	TANNNNNNNNNNACCGCCAGGACCACCAGGACCAAAGCTTGGACCACCAGATCTAGCAGCCTCGAGACCGTATTGATCATATATTTCCCTTTTTTGAGGATCATTTAAAATTTCAAAGGCCTCTGATATCTCCTTAAACTTTTCTGTGTCACCTGTTGGCTTATCTGGATGATATTTTAGAGCTGCTTTTCTATAACCCTTTTTCAGTTCTTGCTCATTAGCACTTGGAGATACTCCAAGTAAATCATAAAGTTTTGTCTCCTTGACCATTATTAGTTCTGTATACTATACTCTATTATATTGATGTGAATGTATTAAAAAAAAATCTTAAAATGCAAACAACTTATCCTTTATCCTCTGAAGAGTTTCTGGATGGTTAT	W303	NA
628758	centromere

### Sheet: YKOstrains
Systematic Name	Name	Deletion Collection Plate_Well	CRI_SPA Well ID	Notes
YNL005C	MRP7	140_F8	H11
YNL008C	ASI3	140_F9	A12
YNL035C	YNL035C	140_H8	B12
YNL054W	VAC7	141_G4	B7
YNL055C	POR1	171_F5	H12
YNL056W	OCA2	142_F4	C7
YNL067W	RPL9B	142_F7	C12
YNL070W	TOM7	142_F9	D12
YNL071W	LAT1	142_F10	E12
YNL073W	MSK1	142_F12	D7
YNL074C	MLF3	142_G1	E7
YNL076W	MKS1	142_G2	F7
YNL077W	APJ1	141_F11	A7
YNL078W	NIS1	142_G3	G7
YNL079C	TPM1	142_G4	H7
YNL081C	SWS2	141_F10	H6
YNL082W	PMS1	142_G6	A8
YNL083W	SAL1	142_G7	B8
YNL084C	END3	141_F9	G6
YNL085W	MKT1	142_G8	C8
YNL086W	SNN1	150_C12	C9
YNL087W	TCB2	142_G9	D8
YNL089C	YNL089C/dubious	150_D1	D9
YNL090W	RHO2	142_G10	E8
YNL092W	YNL092W	141_F8	F6
YNL093W	YPT53	142_G12	F8
YNL094W	APP1	141_F7	E6
YNL095C	YNL095C	142_H1	G8
YNL096C	RPS7B	150_D2	E9
YNL097C	PHO23	142_H2	H8	slow growth from collection
YNL098C	RAS2	141_F6	D6
YNL099C	OCA1	142_H4	F12
YNL108C	YNL108C	141_F4	C6
YNL109W	YNL109W/dubious	150_D3	F9
YNL111C	CYB5	150_D4	G9
YNL115C	YNL115C	142_H10	G12
YNL130C	CPT1	143_A3	B9	slow growth from collection
YNL133C	FYV6	141_E8	B6	slow growth from collection
YNL157W	IGO1	127_D12	C5	slow growth from collection
YNL167C	SKO1	127_D9	G11
YNL170W	YNL170W	127_D7	F11	Added due to failed YNL173C
YNL173C	MDG1	127_D6	B5
YNL175C	NOP13	127_D5	E11
YNL190W	YNL190W	127_C8	A5
YNL191W	DUG3	127_C7	H4
YNL199C	GCR2	127_B11	G4
YNL200C	NNR1	127_B10	D11	Added due to failed YNL220W
YNL201C	PSY2	127_B9	F4
YNL202W	SPS19	127_B7	D4
YNL203C	YNL203C/dubious	127_B8	E4
YNL204C	SPS18	127_B6	C4
YNL205C	YNL205C/dubious	127_B5	B4
YNL206C	RTT106	127_B4	A4
YNL210W	MER1	127_B3	H3
YNL211C	MRX7	127_B2	G3
YNL212W	VID27	127_B1	F3
YNL218W	MGS1	127_A9	E3
YNL219C	ALG9	171_B2	G10
YNL220W	ADE12	171_A4	B10	slow growth from collection
YNL224C	SQS1	127_A8	C11
YNL233W	BNI4	127_A4	D3
YNL236W	SIN4	171_A9	F10	fast settling
YNL239W	LAP3	171_A7	E10
YNL241C	ZWF1	127_A2	C3
YNL242W	ATG2	171_A6	D10
YNL243W	SLA2	171_A5	C10
YNL246W	VPS75	105_G6	A3
YNL249C	MPA43	105_G4	H2
YNL250W	RAD50	132_B12	D5
YNL252C	MRPL17	132_C1	E5
YNL259C	ATX1	105_F11	B11
YNL268W	LYP1	150_D6	H9
YNL271C	BNI1	105_F5	G2
YNL278W	CAF120	105_F2	F2
YNL279W	PRM1	132_C2	F5
YNL280C	ERG24	105_F1	E2
YNL281W	HCH1	105_E12	A11	Added due to failed YNL280C
YNL283C	WSC2	105_E11	D2
YNL284C	MRPL10	150_D7	A10
YNL285W	YNL285W/Dubious	105_E10	C2
YNL286W	YNL286W	105_E9	B2
YNL288W	CAF40	105_E8	A2
YNL289W	PCL1	105_E7	H1
YNL291C	MID1	105_E6	G1
YNL300W	TOS6	132_C3	G5
YNL301C	RPL18B	105_D9	F1
YNL302C	RPS19B	105_D8	E1
YNL303W	YNL303W	105_D7	D1	Slow growth from collection
YNL304W	YPT11	105_D6	C1
YNL305C	BXI1	105_D5	B1
YNL316C	PHA2	132_C4	A6
YNL318C	HXT14	105_D1	A1
