## Supplementary Table 5 for "High-resolution, genotype-free mapping of genetic variation with CRI-SPA-Map"

### Sheet: repairTracts_summary.tsv
Sequencing Illumina ID	ORF	Repair Type	Short Isolate ID	ORF Start Position	ORF End Position	Number of Runs in Isolate	Telomeric Closest BY	Centromeric Closest BY	Telomeric Farthest W303	Centromeric Farthest W303	5' BY Distance	3' BY Distance	5' W303 Distance	3' W303 Distance
YNL074C_E7R1_4G3	YNL074C	distal	R1	486766	488124	2	628758	489468	0	486859	1344	NA	NA	NA
YNL074C_E7R2_4H3	YNL074C	distal	R2	486766	488124	2	628758	489468	0	485799	1344	NA	NA	NA
YNL074C_E7S1_4C3	YNL074C	local	S1	486766	488124	2	484904	0	485289	489468	NA	1862	1344	NA
YNL074C_E7S2_4D3	YNL074C	local	S2	486766	488124	3	483951	489468	483985	486859	1344	2815	NA	2781
YNL074C_E7S3_4E3	YNL074C	local	S3	486766	488124	3	484017	489468	484452	486859	1344	2749	NA	2314
YNL074C_E7S4_4F3	YNL074C	local	S4	486766	488124	3	479779	489468	479806	486859	1344	6987	NA	6960
YNL076W_F7R1_4E4	YNL076W	distal	R1	483556	485310	2	628758	489468	0	486859	NA	4158	NA	1549
YNL076W_F7R2_4F4	YNL076W	distal	R2	483556	485310	1	NA	NA	0	489468	NA	NA	NA	4158
YNL076W_F7S1_4A4	YNL076W	local	S1	483556	485310	3	472575	489468	475445	486859	10981	4158	8111	1549
YNL076W_F7S2_4B4	YNL076W	local	S2	483556	485310	3	478899	489468	479302	486859	4657	4158	4254	1549
YNL076W_F7S3_4C4	YNL076W	local	S3	483556	485310	3	481576	485525	482960	485289	1980	215	596	NA
YNL076W_F7S4_4D4	YNL076W	local	S4	483556	485310	3	479779	485972	479806	485289	3777	662	3750	NA
YNL077W_A7R1_3G12	YNL077W	distal	R1	481391	482977	2	628758	483170	0	483098	NA	193	NA	121
YNL077W_A7R2_3H12	YNL077W	distal	R2	481391	482977	2	628758	483718	0	483386	NA	741	NA	409
YNL077W_A7S1_3C12	YNL077W	local	S1	481391	482977	3	479887	483386	480082	483170	1504	409	1309	193
YNL077W_A7S2_3D12	YNL077W	local	S2	481391	482977	3	480527	489468	482960	485972	864	6491	NA	2995
YNL077W_A7S3_3E12	YNL077W	local	S3	481391	482977	1	628758	41146	NA	NA	NA	NA	NA	NA
YNL077W_A7S4_3F12	YNL077W	local	S4	481391	482977	3	480121	484786	480527	484452	1270	1809	864	1475
YNL078W_G7R2_4D5	YNL078W	distal	R2	479768	480991	2	628758	482960	0	480527	NA	1969	NA	NA
YNL078W_G7R3_6C12	YNL078W	distal	R3	479768	480991	2	628758	482960	0	481576	NA	1969	NA	585
YNL078W_G7R4_6D12	YNL078W	distal	R4	479768	480991	2	628758	482960	0	481576	NA	1969	NA	585
YNL078W_G7R5_EF12	YNL078W	distal	R5	479768	480991	2	628758	484786	0	483951	NA	3795	NA	2960
YNL078W_G7R6_6F12	YNL078W	distal	R6	479768	480991	2	628758	481576	0	480527	NA	585	NA	NA
YNL078W_G7R7_6G12	YNL078W	distal	R7	479768	480991	2	628758	489468	0	486859	NA	8477	NA	5868
YNL078W_G7R8_6H12	YNL078W	distal	R8	479768	480991	2	628758	482960	0	481576	NA	1969	NA	585
YNL078W_G7S1_4G4	YNL078W	local	S1	479768	480991	3	476709	481576	478899	480527	3059	585	869	NA
YNL078W_G7S2_4H4	YNL078W	local	S2	479768	480991	3	476709	481576	478899	480527	3059	585	869	NA
YNL078W_G7S4_4A5	YNL078W	local	S4	479768	480991	3	476709	485870	478899	484904	3059	4879	869	3913
YNL078W_G7S5_4B5	YNL078W	local	S5	479768	480991	3	476709	482960	478899	481576	3059	1969	869	585
YNL079C_H7S1_4E5	YNL079C	local	S1	478566	479165	3	475445	480118	479778	479806	953	3121	641	NA
YNL079C_H7S3_4F5	YNL079C	local	S3	478566	479165	3	476709	479777	478899	479609	612	1857	444	NA
YNL079C_H7S4_4G5	YNL079C	local	S4	478566	479165	1	628758	0	NA	NA	NA	NA	NA	NA
YNL079C_H7S6_4H5	YNL079C	local	S6	478566	479165	3	468488	480527	478899	480121	1362	10078	956	NA
YNL082W_A8R1_4G6	YNL082W	distal	R1	473391	476012	2	628758	479302	0	476599	NA	3290	NA	587
YNL082W_A8R2_4H6	YNL082W	distal	R2	473391	476012	2	628758	478899	0	476709	NA	2887	NA	697
YNL082W_A8S2_4C6	YNL082W	local	S2	473391	476012	3	457405	481576	475445	480082	15986	5564	NA	4070
YNL082W_A8S3_4D6	YNL082W	local	S3	473391	476012	1	628758	0	NA	NA	NA	NA	NA	NA
YNL082W_A8S4_4E6	YNL082W	local	S4	473391	476012	3	468488	478899	471242	476709	4903	2887	2149	697
YNL082W_A8S5_4F6	YNL082W	local	S5	473391	476012	3	471767	478899	472575	476709	1624	2887	816	697
YNL083W_B8R1_4E7	YNL083W	distal	R1	471377	472861	2	628758	475445	0	471767	NA	2584	NA	NA
YNL083W_B8R2_4F7	YNL083W	distal	R2	471377	472861	2	628758	475445	0	471383	NA	2584	NA	NA
YNL083W_B8S1_4A7	YNL083W	local	S1	471377	472861	3	468488	479302	475445	476709	2889	6441	NA	3848
YNL083W_B8S3_4B7	YNL083W	local	S3	471377	472861	3	468488	475445	471242	471767	2889	2584	135	NA
YNL083W_B8S4_4C7	YNL083W	local	S4	471377	472861	1	628758	0	NA	NA	NA	NA	NA	NA
YNL084C_G6R1_3C11	YNL084C	distal	R1	470053	471102	2	628758	475445	0	471767	4343	NA	665	NA
YNL084C_G6R2_3D11	YNL084C	distal	R2	470053	471102	2	628758	475445	0	471767	4343	NA	665	NA
YNL084C_G6S1_3G10	YNL084C	local	S1	470053	471102	3	457263	476599	458514	467433	5497	12790	NA	11539
YNL084C_G6S2_3H10	YNL084C	local	S2	470053	471102	1	628758	0	NA	NA	NA	NA	NA	NA
YNL084C_G6S3_3A11	YNL084C	local	S3	470053	471102	3	468488	475445	471242	471767	4343	1565	665	NA
YNL084C_G6S4_3B11	YNL084C	local	S4	470053	471102	3	468488	476499	471242	471767	5397	1565	665	NA
YNL085W_C8R1_4C8	YNL085W	distal	R1	467131	469623	2	628758	478899	0	476709	NA	9276	NA	7086
YNL085W_C8R2_4D8	YNL085W	distal	R2	467131	469623	2	628758	475445	0	471767	NA	5822	NA	2144
YNL085W_C8S1_4G7	YNL085W	local	S1	467131	469623	3	460625	471242	466588	468488	6506	1619	543	NA
YNL085W_C8S2_4H7	YNL085W	local	S2	467131	469623	3	460625	475445	466588	472575	6506	5822	543	2952
YNL085W_C8S3_4A8	YNL085W	local	S3	467131	469623	3	460625	475445	466588	471242	6506	5822	543	1619
YNL085W_C8S4_4B8	YNL085W	local	S4	467131	469623	3	460625	480527	466588	480121	6506	10904	543	10498
YNL086W_C9R2_5F1	YNL086W	distal	R2	466334	466642	2	628758	476499	0	467219	NA	9857	NA	577
YNL086W_C9S1_5A1	YNL086W	local	S1	466334	466642	1	628758	0	NA	NA	NA	NA	NA	NA
YNL086W_C9S2_5B1	YNL086W	local	S2	466334	466642	3	460625	468488	466588	467433	5709	1846	NA	791
YNL086W_C9S3_5C1	YNL086W	local	S3	466334	466642	3	460625	475445	466588	467433	5709	8803	NA	791
YNL086W_C9S4_5D1	YNL086W	local	S4	466334	466642	3	460625	471242	466588	467433	5709	4600	NA	791
YNL087W_D8R1_4A9	YNL087W	distal	R1	462411	465947	2	628758	471242	0	468488	NA	5295	NA	2541
YNL087W_D8R2_4B9	YNL087W	distal	R2	462411	465947	2	628758	467433	0	460076	NA	1486	NA	NA
YNL087W_D8S1_4E8	YNL087W	local	S1	462411	465947	3	460625	471242	466588	468488	1786	5295	NA	2541
YNL087W_D8S2_4F8	YNL087W	local	S2	462411	465947	1	628758	0	NA	NA	NA	NA	NA	NA
YNL087W_D8S3_4G8	YNL087W	local	S3	462411	465947	1	628758	0	NA	NA	NA	NA	NA	NA
YNL087W_D8S4_4H8	YNL087W	local	S4	462411	465947	3	458514	475445	459092	472575	3897	9498	3319	6628
YNL089C_D9R2_5D2	YNL089C	distal	R2	456693	457169	2	628758	471242	0	466588	14073	NA	9419	NA
YNL089C_D9S1_5G1	YNL089C	local	S1	456693	457169	3	456086	459935	456836	456993	2766	607	NA	NA
YNL089C_D9S3_5A2	YNL089C	local	S3	456693	457169	3	456086	459092	456836	457485	1923	607	316	NA
YNL089C_D9S4_5B2	YNL089C	local	S4	456693	457169	3	453937	460076	455941	459935	2907	2756	2766	752
YNL090W_E8R1_4G9	YNL090W	distal	R1	456565	457143	2	628758	466588	0	460625	NA	9445	NA	3482
YNL090W_E8R2_4H9	YNL090W	distal	R2	456565	457143	2	628758	459935	0	459092	NA	2792	NA	1949
YNL090W_E8S1_4C9	YNL090W	local	S1	456565	457143	3	451119	466588	453937	460625	5446	9445	2628	3482
YNL090W_E8S2_4D9	YNL090W	local	S2	456565	457143	3	456086	460076	456836	457485	479	2933	NA	342
YNL090W_E8S3_4E9	YNL090W	local	S3	456565	457143	3	456086	466588	456836	460625	479	9445	NA	3482
YNL090W_E8S4_4F9	YNL090W	local	S4	456565	457143	3	453937	466588	455941	460625	2628	9445	624	3482
YNL092W_F6R1_3E10	YNL092W	distal	R1	450871	452073	2	628758	453469	0	451119	NA	1396	NA	NA
YNL092W_F6R2_3F10	YNL092W	distal	R2	450871	452073	2	628758	456836	0	456086	NA	4763	NA	4013
YNL092W_F6S2_3B10	YNL092W	local	S2	450871	452073	1	628758	0	NA	NA	NA	NA	NA	NA
YNL092W_F6S3_3C10	YNL092W	local	S3	450871	452073	3	450550	457263	451119	453937	321	5190	NA	1864
YNL092W_F6S5_3D10	YNL092W	local	S5	450871	452073	3	445139	453469	445671	451119	5732	1396	5200	NA
YNL093W_F8R1_4E10	YNL093W	distal	R1	449868	450530	2	628758	455941	0	453937	NA	5411	NA	3407
YNL093W_F8R2_4F10	YNL093W	distal	R2	449868	450530	2	628758	453469	0	451119	NA	2939	NA	589
YNL093W_F8S1_4A10	YNL093W	local	S1	449868	450530	3	449640	453937	449853	453469	228	3407	15	2939
YNL093W_F8S2_4B10	YNL093W	local	S2	449868	450530	3	449521	455941	449640	451119	347	5411	228	589
YNL093W_F8S3_4C10	YNL093W	local	S3	449868	450530	3	449640	455941	449853	453937	228	5411	15	3407
YNL093W_F8S4_4D10	YNL093W	local	S4	449868	450530	3	441235	456836	441408	456086	8633	6306	8460	5556
YNL094W_E6R1_3G9	YNL094W	distal	R1	447611	449374	2	628758	459935	0	459092	NA	10561	NA	9718
YNL094W_E6S2_3C9	YNL094W	local	S2	447611	449374	3	444709	450512	444844	449939	2902	1138	2767	565
YNL094W_E6S3_3D9	YNL094W	local	S3	447611	449374	3	442949	449640	443779	449114	4662	266	3832	NA
YNL094W_E6S4_3E9	YNL094W	local	S4	447611	449374	3	418767	449853	441615	448975	28844	479	5996	NA
YNL094W_E6S5_3F9	YNL094W	local	S5	447611	449374	3	445056	453469	445139	450844	2555	4095	2472	1470
YNL095C_G8R1_4C11	YNL095C	distal	R1	444912	446840	2	628758	447193	0	446817	353	NA	NA	NA
YNL095C_G8R2_4D11	YNL095C	distal	R2	444912	446840	2	628758	447193	0	446817	353	NA	NA	NA
YNL095C_G8S1_4G10	YNL095C	local	S1	444912	446840	3	442660	449939	442716	449853	3099	2252	3013	2196
YNL095C_G8S2_4H10	YNL095C	local	S2	444912	446840	3	441235	447193	441408	446817	353	3677	NA	3504
YNL095C_G8S3_4A11	YNL095C	local	S3	444912	446840	3	442949	455941	443191	453937	9101	1963	7097	1721
YNL096C_E9R1_5A3	YNL096C	distal	R1	443398	444315	2	628758	448369	0	447382	4054	NA	3067	NA
YNL096C_E9S1_5E2	YNL096C	local	S1	443398	444315	3	418767	445671	441069	445139	1356	24631	824	2329
YNL096C_E9S2_5F2	YNL096C	local	S2	443398	444315	3	418767	450995	441408	449939	6680	24631	5624	1990
YNL096C_E9S3_5G2	YNL096C	local	S3	443398	444315	3	260809	444614	441969	442716	299	182589	NA	1429
YNL096C_E9S4_5H2	YNL096C	local	S4	443398	444315	1	628758	0	NA	NA	NA	NA	NA	NA
YNL097C_H8R1_4A12	YNL097C	distal	R1	441366	442358	2	628758	443779	0	442949	1421	NA	591	NA
YNL097C_H8R2_4B12	YNL097C	distal	R2	441366	442358	2	628758	443147	0	442805	789	NA	447	NA
YNL097C_H8S1_4E11	YNL097C	local	S1	441366	442358	3	418767	442493	441615	442296	135	22599	NA	NA
YNL097C_H8S2_4F11	YNL097C	local	S2	441366	442358	3	418767	443147	441069	442949	789	22599	591	297
YNL097C_H8S3_4G11	YNL097C	local	S3	441366	442358	3	418767	443303	441969	442868	945	22599	510	NA
YNL097C_H8S4_4H11	YNL097C	local	S4	441366	442358	3	418767	466588	441069	460625	24230	22599	18267	297
YNL098C_D6R1_3A9	YNL098C	distal	R1	439602	440570	2	628758	441069	0	418767	499	NA	NA	NA
YNL098C_D6R2_3B9	YNL098C	distal	R2	439602	440570	2	628758	449853	0	449640	9283	NA	9070	NA
YNL098C_D6S1_3E8	YNL098C	local	S1	439602	440570	3	418767	441615	441069	441435	1045	20835	865	NA
YNL098C_D6S2_3F8	YNL098C	local	S2	439602	440570	3	418767	441408	441069	441235	838	20835	665	NA
YNL098C_D6S3_3G8	YNL098C	local	S3	439602	440570	3	418767	442493	441069	442296	1923	20835	1726	NA
YNL098C_D6S4_3H8	YNL098C	local	S4	439602	440570	3	418767	442493	441069	442296	1923	20835	1726	NA
YNL099C_F12R1_6A9	YNL099C	distal	R1	438567	439283	2	628758	441969	0	441615	2686	NA	2332	NA
YNL099C_F12R2_6B9	YNL099C	distal	R2	438567	439283	2	628758	453937	0	453469	14654	NA	14186	NA
YNL099C_F12S3_6F8	YNL099C	local	S3	438567	439283	1	628758	0	NA	NA	NA	NA	NA	NA
YNL099C_F12S4_6G8	YNL099C	local	S4	438567	439283	3	418767	442493	441069	441615	3210	19800	2332	NA
YNL099C_F12S5_6H8	YNL099C	local	S5	438567	439283	3	418767	443779	441069	443303	4496	19800	4020	NA
YNL108C_C6R1_3C8	YNL108C	distal	R1	419014	419826	2	628758	441069	0	418767	21243	NA	NA	NA
YNL108C_C6R2_3D8	YNL108C	distal	R2	419014	419826	2	628758	441069	0	418767	21243	NA	NA	NA
YNL108C_C6S1_3G7	YNL108C	local	S1	419014	419826	1	628758	0	NA	NA	NA	NA	NA	NA
YNL108C_C6S2_3H7	YNL108C	local	S2	419014	419826	1	628758	0	NA	NA	NA	NA	NA	NA
YNL108C_C6S3_3A8	YNL108C	local	S3	419014	419826	1	628758	0	NA	NA	NA	NA	NA	NA
YNL108C_C6S4_3B8	YNL108C	local	S4	419014	419826	1	628758	0	NA	NA	NA	NA	NA	NA
YNL109W_F9R1_5G3	YNL109W	distal	R1	418964	419509	2	628758	441069	0	418767	NA	21560	NA	NA
YNL109W_F9R2_5H3	YNL109W	distal	R2	418964	419509	2	628758	441069	0	418767	NA	21560	NA	NA
YNL109W_F9S1_5C3	YNL109W	local	S1	418964	419509	1	628758	0	NA	NA	NA	NA	NA	NA
YNL109W_F9S2_5D3	YNL109W	local	S2	418964	419509	1	628758	0	NA	NA	NA	NA	NA	NA
YNL109W_F9S3_5E3	YNL109W	local	S3	418964	419509	1	628758	0	NA	NA	NA	NA	NA	NA
YNL109W_F9S4_5F3	YNL109W	local	S4	418964	419509	1	628758	0	NA	NA	NA	NA	NA	NA
YNL111C_G9R1_5E4	YNL111C	distal	R1	416940	417302	2	628758	441069	0	418767	23767	NA	1465	NA
YNL111C_G9R2_5F4	YNL111C	distal	R2	416940	417302	2	628758	418767	0	260809	1465	NA	NA	NA
YNL111C_G9S1_5A4	YNL111C	local	S1	416940	417302	1	628758	0	NA	NA	NA	NA	NA	NA
YNL111C_G9S2_5B4	YNL111C	local	S2	416940	417302	1	628758	0	NA	NA	NA	NA	NA	NA
YNL111C_G9S3_5C4	YNL111C	local	S3	416940	417302	1	628758	0	NA	NA	NA	NA	NA	NA
YNL111C_G9S4_5D4	YNL111C	local	S4	416940	417302	1	628758	0	NA	NA	NA	NA	NA	NA
YNL115C_G12R1_6G9	YNL115C	distal	R1	410119	412053	2	628758	418767	0	361223	6714	NA	NA	NA
YNL115C_G12R2_6H9	YNL115C	distal	R2	410119	412053	2	628758	418767	0	361223	6714	NA	NA	NA
YNL115C_G12S1_6C9	YNL115C	local	S1	410119	412053	1	628758	0	NA	NA	NA	NA	NA	NA
YNL115C_G12S2_6D9	YNL115C	local	S2	410119	412053	1	628758	0	NA	NA	NA	NA	NA	NA
YNL115C_G12S3_6E9	YNL115C	local	S3	410119	412053	1	628758	0	NA	NA	NA	NA	NA	NA
YNL115C_G12S4_6F9	YNL115C	local	S4	410119	412053	1	628758	0	NA	NA	NA	NA	NA	NA
YNL130C_B9R1_4G12	YNL130C	distal	R1	379558	380831	2	628758	418767	0	361223	37936	NA	NA	NA
YNL130C_B9R2_4H12	YNL130C	distal	R2	379558	380831	2	628758	418767	0	361223	37936	NA	NA	NA
YNL130C_B9S1_4C12	YNL130C	local	S1	379558	380831	1	628758	0	NA	NA	NA	NA	NA	NA
YNL130C_B9S2_4D12	YNL130C	local	S2	379558	380831	1	628758	0	NA	NA	NA	NA	NA	NA
YNL130C_B9S3_4E12	YNL130C	local	S3	379558	380831	1	628758	0	NA	NA	NA	NA	NA	NA
YNL130C_B9S5_4F12	YNL130C	local	S5	379558	380831	1	628758	0	NA	NA	NA	NA	NA	NA
YNL157W_C5R1_3A3	YNL157W	distal	R1	340352	340858	2	628758	361223	0	340388	NA	20365	NA	NA
YNL157W_C5R2_3B3	YNL157W	distal	R2	340352	340858	2	628758	361223	0	340388	NA	20365	NA	NA
YNL157W_C5S1_3E2	YNL157W	local	S1	340352	340858	1	628758	0	NA	NA	NA	NA	NA	NA
YNL157W_C5S2_3F2	YNL157W	local	S2	340352	340858	1	628758	0	NA	NA	NA	NA	NA	NA
YNL157W_C5S3_3G2	YNL157W	local	S3	340352	340858	1	628758	0	NA	NA	NA	NA	NA	NA
YNL157W_C5S4_3H2	YNL157W	local	S4	340352	340858	1	628758	0	NA	NA	NA	NA	NA	NA
YNL167C_G11R1_6C3	YNL167C	distal	R1	319416	321359	2	628758	340388	0	260809	19029	NA	NA	NA
YNL167C_G11R2_6D3	YNL167C	distal	R2	319416	321359	2	628758	340388	0	310181	19029	NA	NA	NA
YNL167C_G11S1_6E3	YNL167C	local	S1	319416	321359	1	628758	0	NA	NA	NA	NA	NA	NA
YNL167C_G11S2_6F3	YNL167C	local	S2	319416	321359	1	628758	0	NA	NA	NA	NA	NA	NA
YNL167C_G11S3_6G3	YNL167C	local	S3	319416	321359	1	628758	0	NA	NA	NA	NA	NA	NA
YNL167C_G11S4_6H3	YNL167C	local	S4	319416	321359	1	628758	0	NA	NA	NA	NA	NA	NA
YNL175C_E11R1_6C2	YNL175C	distal	R1	307401	308612	2	628758	310181	40306	260809	1569	NA	NA	NA
YNL175C_E11R2_6D2	YNL175C	distal	R2	307401	308612	2	628758	340388	0	310181	31776	NA	1569	NA
YNL175C_E11S1_6G1	YNL175C	local	S1	307401	308612	1	628758	0	NA	NA	NA	NA	NA	NA
YNL175C_E11S2_6H1	YNL175C	local	S2	307401	308612	1	628758	0	NA	NA	NA	NA	NA	NA
YNL175C_E11S3_6A2	YNL175C	local	S3	307401	308612	1	628758	0	NA	NA	NA	NA	NA	NA
YNL175C_E11S4_6B2	YNL175C	local	S4	307401	308612	1	628758	0	NA	NA	NA	NA	NA	NA
YNL190W_A5R1_3G1	YNL190W	distal	R1	282395	283009	2	628758	310181	0	282032	NA	27172	NA	NA
YNL190W_A5R2_3H1	YNL190W	distal	R2	282395	283009	2	628758	310181	0	282032	NA	27172	NA	NA
YNL190W_A5S2_3A1	YNL190W	local	S2	282395	283009	3	266272	310181	281793	282032	16123	27172	602	NA
YNL190W_A5S3_3B1	YNL190W	local	S3	282395	283009	3	260809	310181	281793	282032	21586	27172	602	NA
YNL190W_A5S4_3C1	YNL190W	local	S4	282395	283009	1	628758	0	NA	NA	NA	NA	NA	NA
YNL190W_A5S5_3D1	YNL190W	local	S5	282395	283009	1	628758	0	NA	NA	NA	NA	NA	NA
YNL190W_A5S6_3E1	YNL190W	local	S6	282395	283009	1	628758	0	NA	NA	NA	NA	NA	NA
YNL190W_A5S7_3F1	YNL190W	local	S7	282395	283009	1	628758	0	NA	NA	NA	NA	NA	NA
YNL191W_H4R1_2G12	YNL191W	distal	R1	280432	281505	2	628758	310181	0	260809	NA	28676	NA	NA
YNL191W_H4R2_2H12	YNL191W	distal	R2	280432	281505	2	628758	310181	0	260809	NA	28676	NA	NA
YNL191W_H4S1_2C12	YNL191W	local	S1	280432	281505	1	628758	0	NA	NA	NA	NA	NA	NA
YNL191W_H4S2_2D12	YNL191W	local	S2	280432	281505	1	628758	0	NA	NA	NA	NA	NA	NA
YNL191W_H4S3_2E12	YNL191W	local	S3	280432	281505	1	628758	0	NA	NA	NA	NA	NA	NA
YNL191W_H4S4_2F12	YNL191W	local	S4	280432	281505	1	628758	0	NA	NA	NA	NA	NA	NA
YNL199C_G4R1_2A12	YNL199C	distal	R1	264926	266530	2	628758	282032	0	260809	15502	NA	NA	NA
YNL199C_G4R2_2B12	YNL199C	distal	R2	264926	266530	2	628758	282032	0	260809	15502	NA	NA	NA
YNL199C_G4S1_2E11	YNL199C	local	S1	264926	266530	1	628758	0	NA	NA	NA	NA	NA	NA
YNL199C_G4S2_2F11	YNL199C	local	S2	264926	266530	3	255008	282032	255192	260809	15502	9918	NA	9734
YNL199C_G4S3_2G11	YNL199C	local	S3	264926	266530	1	628758	0	NA	NA	NA	NA	NA	NA
YNL199C_G4S4_2H11	YNL199C	local	S4	264926	266530	1	628758	0	NA	NA	NA	NA	NA	NA
YNL200C_D11R1_6E1	YNL200C	distal	R1	263713	264453	2	628758	282032	0	263349	17579	NA	NA	NA
YNL200C_D11R2_6F1	YNL200C	distal	R2	263713	264453	2	628758	281793	0	260809	17340	NA	NA	NA
YNL200C_D11S1_6A1	YNL200C	local	S1	263713	264453	1	628758	0	NA	NA	NA	NA	NA	NA
YNL200C_D11S2_6B1	YNL200C	local	S2	263713	264453	3	255192	281884	255895	260809	17431	8521	NA	7818
YNL200C_D11S3_6C1	YNL200C	local	S3	263713	264453	3	260145	282032	260586	260809	17579	3568	NA	3127
YNL200C_D11S4_6D1	YNL200C	local	S4	263713	264453	1	628758	0	NA	NA	NA	NA	NA	NA
YNL201C_F4R1_2C11	YNL201C	distal	R1	260627	263203	2	628758	282032	0	260809	18829	NA	NA	NA
YNL201C_F4R2_2D11	YNL201C	distal	R2	260627	263203	2	628758	282032	0	260809	18829	NA	NA	NA
YNL201C_F4S1_2G10	YNL201C	local	S1	260627	263203	3	260108	282032	260145	260809	18829	519	NA	482
YNL201C_F4S2_2H10	YNL201C	local	S2	260627	263203	1	628758	0	NA	NA	NA	NA	NA	NA
YNL201C_F4S3_2A11	YNL201C	local	S3	260627	263203	3	251384	282032	254474	260809	18829	9243	NA	6153
YNL201C_F4S4_2B11	YNL201C	local	S4	260627	263203	3	258264	266272	258320	260809	3069	2363	NA	2307
YNL202W_D4R2_2H9	YNL202W	distal	R2	259578	260456	2	628758	282032	0	260809	NA	21576	NA	353
YNL202W_D4S1_2C9	YNL202W	local	S1	259578	260456	3	258099	282032	258241	260809	1479	21576	1337	353
YNL202W_D4S2_2D9	YNL202W	local	S2	259578	260456	3	258264	282032	258320	260809	1314	21576	1258	353
YNL202W_D4S3_2E9	YNL202W	local	S3	259578	260456	3	258241	260586	258320	260145	1337	130	1258	NA
YNL202W_D4S4_2F9	YNL202W	local	S4	259578	260456	3	257114	282032	257376	260809	2464	21576	2202	353
YNL203C_E4R1_2E10	YNL203C	distal	R1	259439	260050	2	628758	282032	0	260809	21982	NA	759	NA
YNL203C_E4R2_2F10	YNL203C	distal	R2	259439	260050	2	628758	282032	0	263349	21982	NA	3299	NA
YNL203C_E4S1_2A10	YNL203C	local	S1	259439	260050	3	258264	282032	258320	260809	21982	1175	759	1119
YNL203C_E4S2_2B10	YNL203C	local	S2	259439	260050	3	258590	260099	258677	260057	49	849	7	762
YNL203C_E4S3_2C10	YNL203C	local	S3	259439	260050	3	259283	260057	259493	259898	7	156	NA	NA
YNL203C_E4S4_2D10	YNL203C	local	S4	259439	260050	3	256273	266272	256929	260809	6222	3166	759	2510
YNL204C_C4R1_2A9	YNL204C	distal	R1	258375	259277	2	628758	282032	0	260809	22755	NA	1532	NA
YNL204C_C4R2_2B9	YNL204C	distal	R2	258375	259277	2	628758	260586	0	260145	1309	NA	868	NA
YNL204C_C4S1_2E8	YNL204C	local	S1	258375	259277	3	256252	282032	257376	260809	22755	2123	1532	999
YNL204C_C4S2_2F8	YNL204C	local	S2	258375	259277	3	258264	260586	258320	260145	1309	111	868	55
YNL204C_C4S3_2G8	YNL204C	local	S3	258375	259277	3	258241	282032	258320	260809	22755	134	1532	55
YNL204C_C4S4_2H8	YNL204C	local	S4	258375	259277	3	258356	266272	258399	260809	6995	19	1532	NA
YNL205C_B4R1_2C8	YNL205C	distal	R1	258155	258577	2	628758	282032	0	260809	23455	NA	2232	NA
YNL205C_B4S1_2G7	YNL205C	local	S1	258155	258577	3	238041	260057	250537	259898	1480	20114	1321	7618
YNL205C_B4S2_2H7	YNL205C	local	S2	258155	258577	3	257643	260586	257802	260145	2009	512	1568	353
YNL205C_B4S3_2A8	YNL205C	local	S3	258155	258577	3	251384	258589	254474	258474	12	6771	NA	3681
YNL205C_B4S4_2B8	YNL205C	local	S4	258155	258577	3	257463	259283	257802	258961	706	692	384	353
YNL206C_A4R1_2E7	YNL206C	distal	R1	256788	258155	2	628758	263349	0	260809	5194	NA	2654	NA
YNL206C_A4S1_2A7	YNL206C	local	S1	256788	258155	3	256273	266272	256929	260809	8117	515	2654	NA
YNL206C_A4S2_2B7	YNL206C	local	S2	256788	258155	3	255192	258399	255895	258356	244	1596	201	893
YNL206C_A4S3_2C7	YNL206C	local	S3	256788	258155	3	251384	259572	254474	259519	1417	5404	1364	2314
YNL210W_H3R1_2G6	YNL210W	distal	R1	250931	251743	2	628758	254632	0	254579	NA	2889	NA	2836
YNL210W_H3R2_2H6	YNL210W	distal	R2	250931	251743	2	628758	254474	0	251384	NA	2731	NA	NA
YNL210W_H3S1_2C6	YNL210W	local	S1	250931	251743	3	238041	254474	250537	251384	12890	2731	394	NA
YNL210W_H3S2_2D6	YNL210W	local	S2	250931	251743	3	238041	254837	250537	254632	12890	3094	394	2889
YNL210W_H3S3_2E6	YNL210W	local	S3	250931	251743	3	238041	254474	250537	251384	12890	2731	394	NA
YNL210W_H3S4_2F6	YNL210W	local	S4	250931	251743	1	628758	0	NA	NA	NA	NA	NA	NA
YNL211C_G3R1_2A6	YNL211C	distal	R1	250055	250315	2	628758	255895	0	255192	5580	NA	4877	NA
YNL211C_G3R2_2B6	YNL211C	distal	R2	250055	250315	2	628758	282032	0	260809	31717	NA	10494	NA
YNL211C_G3S1_2E5	YNL211C	local	S1	250055	250315	3	238041	254474	250537	251384	4159	12014	1069	NA
YNL211C_G3S2_2F5	YNL211C	local	S2	250055	250315	3	238041	251384	250537	250896	1069	12014	581	NA
YNL211C_G3S3_2G5	YNL211C	local	S3	250055	250315	1	628758	0	NA	NA	NA	NA	NA	NA
YNL211C_G3S4_2H5	YNL211C	local	S4	250055	250315	3	238041	251384	250834	250896	1069	12014	581	NA
YNL212W_F3R1_2C5	YNL212W	distal	R1	247461	249809	2	628758	251384	0	250896	NA	1575	NA	1087
YNL212W_F3R2_2D5	YNL212W	distal	R2	247461	249809	2	628758	254474	0	251384	NA	4665	NA	1575
YNL212W_F3S1_2G4	YNL212W	local	S1	247461	249809	3	238041	254632	250537	251384	9420	4823	NA	1575
YNL212W_F3S2_2H4	YNL212W	local	S2	247461	249809	1	628758	0	NA	NA	NA	NA	NA	NA
YNL212W_F3S3_2A5	YNL212W	local	S3	247461	249809	1	628758	0	NA	NA	NA	NA	NA	NA
YNL212W_F3S4_2B5	YNL212W	local	S4	247461	249809	3	238041	251384	250537	250896	9420	1575	NA	1087
YNL218W_E3R1_2E4	YNL218W	distal	R1	238238	240001	2	628758	250537	0	238041	NA	10536	NA	NA
YNL218W_E3S1_2A4	YNL218W	local	S1	238238	240001	3	234325	250537	235807	238041	3913	10536	2431	NA
YNL218W_E3S2_2B4	YNL218W	local	S2	238238	240001	3	213807	250567	233758	250537	24431	10566	4480	10536
YNL218W_E3S3_2C4	YNL218W	local	S3	238238	240001	3	213807	250537	233758	238041	24431	10536	4480	NA
YNL218W_E3S4_2D4	YNL218W	local	S4	238238	240001	3	196308	250537	233758	238041	41930	10536	4480	NA
YNL219C_G10R1_5E10	YNL219C	distal	R1	235996	237663	2	628758	250537	0	238041	12874	NA	378	NA
YNL219C_G10R2_5F10	YNL219C	distal	R2	235996	237663	2	628758	250537	41146	238041	12874	NA	378	NA
YNL219C_G10S1_5A10	YNL219C	local	S1	235996	237663	3	234325	250537	236685	238041	12874	1671	378	NA
YNL219C_G10S2_5B10	YNL219C	local	S2	235996	237663	3	234325	250537	236685	238041	12874	1671	378	NA
YNL219C_G10S3_5C10	YNL219C	local	S3	235996	237663	3	234325	250537	236685	238041	12874	1671	378	NA
YNL219C_G10S4_5D10	YNL219C	local	S4	235996	237663	3	213807	250537	233758	238041	12874	22189	378	2238
YNL224C_C11R1_5G12	YNL224C	distal	R1	224796	227099	2	628758	233758	0	196308	6659	NA	NA	NA
YNL224C_C11R2_5H12	YNL224C	distal	R2	224796	227099	2	628758	233758	0	196308	6659	NA	NA	NA
YNL224C_C11S1_5C12	YNL224C	local	S1	224796	227099	1	628758	0	NA	NA	NA	NA	NA	NA
YNL224C_C11S2_5D12	YNL224C	local	S2	224796	227099	1	628758	0	NA	NA	NA	NA	NA	NA
YNL224C_C11S3_5E12	YNL224C	local	S3	224796	227099	1	628758	0	NA	NA	NA	NA	NA	NA
YNL224C_C11S4_5F12	YNL224C	local	S4	224796	227099	1	628758	0	NA	NA	NA	NA	NA	NA
YNL233W_D3R1_2G3	YNL233W	distal	R1	211922	214600	2	628758	233758	0	196308	NA	19158	NA	NA
YNL233W_D3R2_2H3	YNL233W	distal	R2	211922	214600	2	628758	233758	0	196308	NA	19158	NA	NA
YNL233W_D3S1_2C3	YNL233W	local	S1	211922	214600	1	628758	0	NA	NA	NA	NA	NA	NA
YNL233W_D3S2_2D3	YNL233W	local	S2	211922	214600	1	628758	0	NA	NA	NA	NA	NA	NA
YNL233W_D3S3_2E3	YNL233W	local	S3	211922	214600	1	628758	0	NA	NA	NA	NA	NA	NA
YNL233W_D3S4_2F3	YNL233W	local	S4	211922	214600	1	628758	0	NA	NA	NA	NA	NA	NA
YNL236W_F10R1_5G9	YNL236W	distal	R1	206930	209854	2	628758	233758	0	196308	NA	23904	NA	NA
YNL236W_F10R2_5H9	YNL236W	distal	R2	206930	209854	2	628758	233758	0	196115	NA	23904	NA	NA
YNL236W_F10S1_5C9	YNL236W	local	S1	206930	209854	1	628758	0	NA	NA	NA	NA	NA	NA
YNL236W_F10S2_5D9	YNL236W	local	S2	206930	209854	1	628758	0	NA	NA	NA	NA	NA	NA
YNL236W_F10S3_5E9	YNL236W	local	S3	206930	209854	1	628758	0	NA	NA	NA	NA	NA	NA
YNL236W_F10S4_5F9	YNL236W	local	S4	206930	209854	1	628758	0	NA	NA	NA	NA	NA	NA
YNL239W_E10R1_5A9	YNL239W	distal	R1	200569	201933	2	628758	208765	0	196115	NA	6832	NA	NA
YNL239W_E10R2_5B9	YNL239W	distal	R2	200569	201933	2	628758	213807	0	196115	NA	11874	NA	NA
YNL239W_E10S1_5E8	YNL239W	local	S1	200569	201933	1	628758	0	NA	NA	NA	NA	NA	NA
YNL239W_E10S2_5F8	YNL239W	local	S2	200569	201933	1	628758	0	NA	NA	NA	NA	NA	NA
YNL239W_E10S3_5G8	YNL239W	local	S3	200569	201933	1	628758	0	NA	NA	NA	NA	NA	NA
YNL239W_E10S4_5H8	YNL239W	local	S4	200569	201933	1	628758	0	NA	NA	NA	NA	NA	NA
YNL241C_C3R1_2A3	YNL241C	distal	R1	196426	197943	2	628758	234325	0	233903	36382	NA	35960	NA
YNL241C_C3S1_2E2	YNL241C	local	S1	196426	197943	1	628758	0	NA	NA	NA	NA	NA	NA
YNL241C_C3S2_2F2	YNL241C	local	S2	196426	197943	1	628758	0	NA	NA	NA	NA	NA	NA
YNL241C_C3S3_2G2	YNL241C	local	S3	196426	197943	3	189585	208765	193628	195766	10822	6841	NA	2798
YNL241C_C3S4_2H2	YNL241C	local	S4	196426	197943	3	194954	233758	195206	196308	35815	1472	NA	1220
YNL242W_D10R1_5C8	YNL242W	distal	R1	191324	196102	2	628758	213807	0	196308	NA	17705	NA	206
YNL242W_D10R2_5D8	YNL242W	distal	R2	191324	196102	2	628758	208765	0	196308	NA	12663	NA	206
YNL242W_D10S1_5G7	YNL242W	local	S1	191324	196102	3	139269	208765	193417	195766	52055	12663	NA	NA
YNL242W_D10S2_5H7	YNL242W	local	S2	191324	196102	3	172738	208765	193628	196308	18586	12663	NA	206
YNL242W_D10S3_5A8	YNL242W	local	S3	191324	196102	3	179568	208765	189585	196308	11756	12663	1739	206
YNL242W_D10S4_5B8	YNL242W	local	S4	191324	196102	3	179568	208765	189585	196308	11756	12663	1739	206
YNL246W_A3S1_2A1	YNL246W	local	S1	185460	186349	1	628758	0	NA	NA	NA	NA	NA	NA
YNL246W_A3S2_2B1	YNL246W	local	S2	185460	186349	1	628758	0	NA	NA	NA	NA	NA	NA
YNL246W_A3S3_2C1	YNL246W	local	S3	185460	186349	1	628758	0	NA	NA	NA	NA	NA	NA
YNL246W_A3S4_2D1	YNL246W	local	S4	185460	186349	1	628758	0	NA	NA	NA	NA	NA	NA
YNL249C_H2R1_1G12	YNL249C	distal	R1	179394	181022	2	628758	193417	0	139269	12395	NA	NA	NA
YNL249C_H2R2_1H12	YNL249C	distal	R2	179394	181022	2	628758	193417	0	189585	12395	NA	8563	NA
YNL249C_H2S1_1C12	YNL249C	local	S1	179394	181022	1	628758	0	NA	NA	NA	NA	NA	NA
YNL249C_H2S2_1D12	YNL249C	local	S2	179394	181022	1	628758	0	NA	NA	NA	NA	NA	NA
YNL249C_H2S3_1E12	YNL249C	local	S3	179394	181022	1	628758	0	NA	NA	NA	NA	NA	NA
YNL249C_H2S4_1F12	YNL249C	local	S4	179394	181022	1	628758	0	NA	NA	NA	NA	NA	NA
YNL250W_D5R1_3G3	YNL250W	distal	R1	175410	179348	2	628758	193417	0	172738	NA	14069	NA	NA
YNL250W_D5R2_3H3	YNL250W	distal	R2	175410	179348	2	628758	193417	0	189585	NA	14069	NA	10237
YNL250W_D5S2_3D3	YNL250W	local	S2	175410	179348	1	628758	0	NA	NA	NA	NA	NA	NA
YNL250W_D5S3_3E3	YNL250W	local	S3	175410	179348	1	628758	0	NA	NA	NA	NA	NA	NA
YNL250W_D5S4_3F3	YNL250W	local	S4	175410	179348	1	628758	0	NA	NA	NA	NA	NA	NA
YNL259C_B11R1_5A12	YNL259C	distal	R1	157644	157865	2	628758	193417	0	139269	35552	NA	NA	NA
YNL259C_B11R2_5B12	YNL259C	distal	R2	157644	157865	2	628758	193417	0	139269	35552	NA	NA	NA
YNL259C_B11S1_5E11	YNL259C	local	S1	157644	157865	1	628758	0	NA	NA	NA	NA	NA	NA
YNL259C_B11S2_5F11	YNL259C	local	S2	157644	157865	1	628758	0	NA	NA	NA	NA	NA	NA
YNL259C_B11S3_5G11	YNL259C	local	S3	157644	157865	1	628758	0	NA	NA	NA	NA	NA	NA
YNL259C_B11S4_5H11	YNL259C	local	S4	157644	157865	1	628758	0	NA	NA	NA	NA	NA	NA
YNL271C_G2R2_1B12	YNL271C	distal	R2	129522	135383	2	628758	172738	0	139269	37355	NA	3886	NA
YNL271C_G2S1_1E11	YNL271C	local	S1	129522	135383	1	628758	0	NA	NA	NA	NA	NA	NA
YNL271C_G2S2_1F11	YNL271C	local	S2	129522	135383	1	628758	0	NA	NA	NA	NA	NA	NA
YNL271C_G2S3_1G11	YNL271C	local	S3	129522	135383	1	628758	0	NA	NA	NA	NA	NA	NA
YNL271C_G2S4_1H11	YNL271C	local	S4	129522	135383	1	628758	0	NA	NA	NA	NA	NA	NA
YNL278W_F2R2_1D11	YNL278W	distal	R2	113271	116453	2	628758	128908	0	114342	NA	12455	NA	NA
YNL278W_F2S2_1G10	YNL278W	local	S2	113271	116453	1	628758	0	NA	NA	NA	NA	NA	NA
YNL278W_F2S3_1H10	YNL278W	local	S3	113271	116453	1	628758	0	NA	NA	NA	NA	NA	NA
YNL278W_F2S5_1A11	YNL278W	local	S5	113271	116453	1	628758	0	NA	NA	NA	NA	NA	NA
YNL278W_F2S6_1B11	YNL278W	local	S6	113271	116453	1	628758	0	NA	NA	NA	NA	NA	NA
YNL279W_F5R1_3C5	YNL279W	distal	R1	110917	112902	2	628758	128908	0	114342	NA	16006	NA	1440
YNL279W_F5R2_3D5	YNL279W	distal	R2	110917	112902	2	628758	128908	0	114342	NA	16006	NA	1440
YNL279W_F5S1_3G4	YNL279W	local	S1	110917	112902	3	104301	114342	104374	112698	6616	1440	6543	NA
YNL279W_F5S2_3H4	YNL279W	local	S2	110917	112902	1	628758	0	NA	NA	NA	NA	NA	NA
YNL279W_F5S3_3A5	YNL279W	local	S3	110917	112902	1	628758	0	NA	NA	NA	NA	NA	NA
YNL279W_F5S4_3B5	YNL279W	local	S4	110917	112902	3	104450	128908	104504	114342	6467	16006	6413	1440
YNL281W_A11R1_5C11	YNL281W	distal	R1	108467	108928	2	628758	112698	0	107116	NA	3770	NA	NA
YNL281W_A11R2_5D11	YNL281W	distal	R2	108467	108928	2	628758	112698	0	107116	NA	3770	NA	NA
YNL281W_A11S1_5G10	YNL281W	local	S1	108467	108928	1	628758	41188	NA	NA	NA	NA	NA	NA
YNL281W_A11S2_5H10	YNL281W	local	S2	108467	108928	3	106004	112698	106212	107116	2463	3770	2255	NA
YNL281W_A11S3_5A11	YNL281W	local	S3	108467	108928	1	628758	40306	NA	NA	NA	NA	NA	NA
YNL281W_A11S4_5B11	YNL281W	local	S4	108467	108928	3	104577	112698	104929	107116	3890	3770	3538	NA
YNL283C_D2R1_1G9	YNL283C	distal	R1	105184	106695	2	628758	281793	0	260145	175098	NA	153450	NA
YNL283C_D2R2_1H9	YNL283C	distal	R2	105184	106695	2	628758	109533	0	107116	2838	NA	421	NA
YNL283C_D2S1_1C9	YNL283C	local	S1	105184	106695	3	105053	112698	105255	107116	6003	131	421	NA
YNL283C_D2S3_1E9	YNL283C	local	S3	105184	106695	3	96324	128908	102872	114342	22213	8860	7647	2312
YNL283C_D2S4_1F9	YNL283C	local	S4	105184	106695	3	90752	109533	94849	107116	2838	14432	421	10335
YNL285W_C2R1_1A9	YNL285W	distal	R1	96173	96544	2	628758	139269	0	128908	NA	42725	NA	32364
YNL285W_C2R2_1B9	YNL285W	distal	R2	96173	96544	2	628758	109533	0	107116	NA	12989	NA	10572
YNL285W_C2S1_1E8	YNL285W	local	S1	96173	96544	3	90752	102872	94849	96482	5421	6328	1324	NA
YNL285W_C2S2_1F8	YNL285W	local	S2	96173	96544	3	90752	109533	94849	107116	5421	12989	1324	10572
YNL285W_C2S4_1H8	YNL285W	local	S4	96173	96544	3	90752	104034	94849	103902	5421	7490	1324	7358
YNL286W_B2R1_1C8	YNL286W	distal	R1	95223	96080	2	628758	102872	0	96324	NA	6792	NA	244
YNL286W_B2R2_1D8	YNL286W	distal	R2	95223	96080	2	628758	128908	0	114342	NA	32828	NA	18262
YNL286W_B2S1_1G7	YNL286W	local	S1	95223	96080	3	94851	107444	94896	105689	372	11364	327	9609
YNL286W_B2S2_1H7	YNL286W	local	S2	95223	96080	3	90752	106690	94849	106212	4471	10610	374	10132
YNL286W_B2S4_1B8	YNL286W	local	S4	95223	96080	3	94896	102872	95692	96181	327	6792	NA	101
YNL288W_A2R1_1E7	YNL288W	distal	R1	90303	91424	2	628758	94849	0	90752	NA	3425	NA	NA
YNL288W_A2R2_1F7	YNL288W	distal	R2	90303	91424	2	628758	94849	0	90752	NA	3425	NA	NA
YNL288W_A2S1_1A7	YNL288W	local	S1	90303	91424	3	89543	94849	89675	90752	760	3425	628	NA
YNL288W_A2S2_1B7	YNL288W	local	S2	90303	91424	3	90031	94849	90358	90752	272	3425	NA	NA
YNL288W_A2S3_1C7	YNL288W	local	S3	90303	91424	3	89169	94849	89448	90752	1134	3425	855	NA
YNL288W_A2S4_1D7	YNL288W	local	S4	90303	91424	3	90251	94849	90358	90752	52	3425	NA	NA
YNL289W_H1R1_1G6	YNL289W	distal	R1	87897	88736	2	628758	94849	0	90752	NA	6113	NA	2016
YNL289W_H1R2_1H6	YNL289W	distal	R2	87897	88736	2	628758	94849	0	90752	NA	6113	NA	2016
YNL289W_H1S1_1C6	YNL289W	local	S1	87897	88736	3	87439	94849	87852	90752	458	6113	45	2016
YNL289W_H1S2_1D6	YNL289W	local	S2	87897	88736	3	85056	94849	86042	90752	2841	6113	1855	2016
YNL289W_H1S3_1E6	YNL289W	local	S3	87897	88736	3	65938	94849	84859	90752	21959	6113	3038	2016
YNL289W_H1S4_1F6	YNL289W	local	S4	87897	88736	3	65938	94849	84859	90752	21959	6113	3038	2016
YNL300W_G5R1_3A6	YNL300W	distal	R1	65744	66052	2	628758	84859	0	65938	NA	18807	NA	NA
YNL300W_G5S1_3E5	YNL300W	local	S1	65744	66052	3	65107	84859	65238	65938	637	18807	506	NA
YNL300W_G5S2_3F5	YNL300W	local	S2	65744	66052	3	58185	84859	59729	65938	7559	18807	6015	NA
YNL300W_G5S3_3G5	YNL300W	local	S3	65744	66052	3	63315	84859	64664	65938	2429	18807	1080	NA
YNL300W_G5S4_3H5	YNL300W	local	S4	65744	66052	3	65107	84859	65238	65938	637	18807	506	NA
YNL301C_F1R1_1C5	YNL301C	distal	R1	63570	64562	2	628758	84859	0	65938	20297	NA	1376	NA
YNL301C_F1S2_1G4	YNL301C	local	S2	63570	64562	1	628758	0	NA	NA	NA	NA	NA	NA
YNL301C_F1S3_1H4	YNL301C	local	S3	63570	64562	3	61731	84859	62825	65938	20297	1839	1376	745
YNL301C_F1S4_1A5	YNL301C	local	S4	63570	64562	3	63085	84859	63313	65938	20297	485	1376	257
YNL301C_F1S5_1B5	YNL301C	local	S5	63570	64562	3	63315	65647	64664	65331	1085	255	769	NA
YNL302C_E1R1_1E4	YNL302C	distal	R1	61958	62943	2	628758	103902	40306	90031	40959	NA	27088	NA
YNL302C_E1S1_1A4	YNL302C	local	S1	61958	62943	3	60667	65938	61469	65647	2995	1291	2704	489
YNL302C_E1S2_1B4	YNL302C	local	S2	61958	62943	3	58185	84859	59729	65938	21916	3773	2995	2229
YNL302C_E1S3_1C4	YNL302C	local	S3	61958	62943	3	42031	84859	58185	65938	21916	19927	2995	3773
YNL302C_E1S4_1D4	YNL302C	local	S4	61958	62943	3	58892	84859	59729	65938	21916	3066	2995	2229
YNL303W_D1R1_1G3	YNL303W	distal	R1	61510	61857	2	628758	84859	0	65938	NA	23002	NA	4081
YNL303W_D1R2_1H3	YNL303W	distal	R2	61510	61857	2	628758	64664	0	63315	NA	2807	NA	1458
YNL303W_D1S1_1C3	YNL303W	local	S1	61510	61857	3	59998	62649	60029	61731	1512	792	1481	NA
YNL303W_D1S2_1D3	YNL303W	local	S2	61510	61857	3	42031	64664	59729	63315	19479	2807	1781	1458
YNL303W_D1S3_1E3	YNL303W	local	S3	61510	61857	3	58185	62825	58892	62649	3325	968	2618	792
YNL303W_D1S4_1F3	YNL303W	local	S4	61510	61857	3	61469	62825	61570	61731	41	968	NA	NA
YNL304W_C1R1_1A3	YNL304W	distal	R1	60297	61550	2	628758	64664	0	63315	NA	3114	NA	1765
YNL304W_C1R2_1B3	YNL304W	distal	R2	60297	61550	2	628758	61731	0	61714	NA	181	NA	164
YNL304W_C1S1_1E2	YNL304W	local	S1	60297	61550	3	42031	84859	58185	65938	18266	23309	2112	4388
YNL304W_C1S2_1F2	YNL304W	local	S2	60297	61550	3	58185	62649	59729	61731	2112	1099	568	181
YNL304W_C1S4_1H2	YNL304W	local	S4	60297	61550	3	58185	84859	58892	65938	2112	23309	1405	4388
YNL305C_B1R1_1C2	YNL305C	distal	R1	58898	59791	2	628758	61469	0	60667	1678	NA	876	NA
YNL305C_B1R2_1D2	YNL305C	distal	R2	58898	59791	2	628758	84859	0	65938	25068	NA	6147	NA
YNL305C_B1S1_1G1	YNL305C	local	S1	58898	59791	3	42031	62825	59729	62649	3034	16867	2858	NA
YNL305C_B1S2_1H1	YNL305C	local	S2	58898	59791	3	42031	61469	59729	60667	1678	16867	876	NA
YNL305C_B1S3_1A2	YNL305C	local	S3	58898	59791	3	42031	64966	59729	63315	5175	16867	3524	NA
YNL305C_B1S4_1B2	YNL305C	local	S4	58898	59791	1	628758	0	NA	NA	NA	NA	NA	NA
YNL316C_A6R1_3G6	YNL316C	distal	R1	42071	43075	2	628758	59729	41146	42031	16654	NA	NA	NA
YNL316C_A6R2_3H6	YNL316C	distal	R2	42071	43075	2	628758	58185	0	42031	15110	NA	NA	NA
YNL316C_A6S1_3C6	YNL316C	local	S1	42071	43075	1	628758	0	NA	NA	NA	NA	NA	NA
YNL316C_A6S2_3D6	YNL316C	local	S2	42071	43075	1	628758	0	NA	NA	NA	NA	NA	NA
YNL316C_A6S3_3E6	YNL316C	local	S3	42071	43075	1	628758	0	NA	NA	NA	NA	NA	NA
YNL316C_A6S4_3F6	YNL316C	local	S4	42071	43075	1	628758	0	NA	NA	NA	NA	NA	NA
