## Supplementary Table 7 for "High-resolution, genotype-free mapping of genetic variation with CRI-SPA-Map"

### Sheet: Variant_pVals_effectSizes
VariantID	chr	pos	ref	alt	local_BY_calls	local_W303_calls	local_SNPEffect	local_pValueSNP	local_significance	distal_BY_calls	distal_W303_calls	distal_SNPEffect	distal_pValueSNP	distal_significance
var7190	sacCer_chrXIV	39122	T	C	704	10	-0.041824	0.0696415	NS	3	489	-0.00568196	0.905031	NS
var7191	sacCer_chrXIV	39457	A	T	702	10	-0.0417172	0.0705843	NS	3	489	-0.00568196	0.905031	NS
var7192	sacCer_chrXIV	39652	A	G	694	10	-0.0413307	0.0706698	NS	3	483	-0.00580514	0.903815	NS
var7193	sacCer_chrXIV	40306	T	C	702	10	-0.04183	0.0699869	NS	3	492	-0.00606667	0.898895	NS
var7194	sacCer_chrXIV	40397	A	G	696	10	-0.0419424	0.0701593	NS	3	474	-0.0060765	0.89805	NS
var7195	sacCer_chrXIV	40430	T	C	690	10	-0.0414908	0.0741384	NS	3	471	-0.00703577	0.881863	NS
var7196	sacCer_chrXIV	41146	C	T	704	10	-0.0416103	0.0705116	NS	3	492	-0.00606667	0.898895	NS
var7197	sacCer_chrXIV	41188	G	A	698	10	-0.0419238	0.069485	NS	3	492	-0.00606667	0.898895	NS
var7198	sacCer_chrXIV	41218	C	T	700	10	-0.0421222	0.0677454	NS	3	492	-0.00606667	0.898895	NS
var7199	sacCer_chrXIV	41510	C	T	700	10	-0.0417461	0.0709191	NS	3	486	-0.0056482	0.905848	NS
var7200	sacCer_chrXIV	41680	C	T	702	10	-0.0418427	0.0699133	NS	3	486	-0.00605546	0.899646	NS
var7201	sacCer_chrXIV	41900	C	T	706	8	-0.0442839	0.0847373	NS	3	486	-0.0069698	0.882965	NS
var7202	sacCer_chrXIV	42031	G	A	702	10	-0.03758	0.102897	NS	3	489	-0.00615059	0.897794	NS
var7203	sacCer_chrXIV	58185	C	A	692	16	-0.0130811	0.471471	NS	15	471	-0.00182646	0.932651	NS
var7204	sacCer_chrXIV	58892	CT	C	628	10	0.000269256	0.990479	NS	12	273	-0.00129627	0.957617	NS
var7205	sacCer_chrXIV	59729	G	GTCC	674	28	-0.0111508	0.428996	NS	12	477	-0.00160791	0.947045	NS
var7206	sacCer_chrXIV	59823	G	A	678	26	-0.0109259	0.453237	NS	12	474	-0.00182683	0.939923	NS
var7207	sacCer_chrXIV	59960	G	A	684	26	-0.011116	0.442584	NS	12	483	-0.00130999	0.956648	NS
var7208	sacCer_chrXIV	59998	G	A	676	26	-0.0105973	0.468175	NS	12	480	-0.00109223	0.963904	NS
var7209	sacCer_chrXIV	60029	T	C	670	28	-0.0118102	0.402662	NS	12	480	-0.00109223	0.963904	NS
var7210	sacCer_chrXIV	60034	A	T	670	28	-0.0117204	0.406852	NS	12	480	-0.00109223	0.963904	NS
var7211	sacCer_chrXIV	60096	A	G	680	28	-0.0119989	0.393164	NS	12	480	-0.00109223	0.963904	NS
var7212	sacCer_chrXIV	60098	G	C	682	28	-0.0120206	0.391589	NS	12	477	-0.00113545	0.962594	NS
var7213	sacCer_chrXIV	60251	G	A	686	26	-0.0107316	0.459791	NS	15	480	0.000389853	0.985615	NS
var7214	sacCer_chrXIV	60302	C	T	686	26	-0.0105941	0.464703	NS	15	480	0.000389853	0.985615	NS
var7215	sacCer_chrXIV	60667	C	T	668	28	-0.0132771	0.323714	NS	15	471	0.000240193	0.99118	NS
var7216	sacCer_chrXIV	61469	C	T	686	26	-0.00740269	0.610253	NS	15	477	0.00215093	0.920754	NS
var7217	sacCer_chrXIV	61570	C	T	684	30	-0.00852455	0.528896	NS	15	480	0.00184504	0.931996	NS
var7218	sacCer_chrXIV	61714	G	C	682	30	-0.00833701	0.53883	NS	15	477	0.00206474	0.92404	NS
var7219	sacCer_chrXIV	61731	T	C	686	30	-0.00841485	0.533855	NS	18	474	0.000782717	0.968518	NS
var7220	sacCer_chrXIV	62649	A	G	660	22	-0.00910309	0.566479	NS	15	456	-0.000174396	0.99361	NS
var7221	sacCer_chrXIV	62825	A	T	678	24	-0.0108249	0.474865	NS	18	471	0.000739308	0.970356	NS
var7222	sacCer_chrXIV	62842	C	T	684	22	-0.00999829	0.52556	NS	18	471	0.000697349	0.972033	NS
var7223	sacCer_chrXIV	62998	T	C	686	22	-0.0101898	0.513912	NS	18	471	0.000160465	0.993516	NS
var7224	sacCer_chrXIV	63085	T	A	688	22	-0.00999217	0.520315	NS	18	474	0.000676556	0.972817	NS
var7225	sacCer_chrXIV	63118	A	G	686	24	-0.00985365	0.509888	NS	18	471	-0.000230206	0.990655	NS
var7226	sacCer_chrXIV	63207	T	G	692	20	-0.00844581	0.608352	NS	21	465	0.0036341	0.843742	NS
var7227	sacCer_chrXIV	63313	G	T	692	24	-0.00921339	0.540472	NS	15	477	0.000523814	0.980733	NS
var7228	sacCer_chrXIV	63315	T	TA	690	22	-0.00847742	0.590263	NS	15	447	0.00211	0.923389	NS
var7229	sacCer_chrXIV	64664	A	G	644	22	-0.0062939	0.686051	NS	27	432	-0.000638655	0.969059	NS
var7230	sacCer_chrXIV	64820	C	A	656	26	-0.0082031	0.568682	NS	30	453	0.00435562	0.781111	NS
var7231	sacCer_chrXIV	64966	G	A	668	18	-0.00175088	0.918393	NS	27	366	-0.00118746	0.943988	NS
var7232	sacCer_chrXIV	65061	T	C	674	20	-0.00531952	0.746045	NS	24	426	-0.00198209	0.909209	NS
var7233	sacCer_chrXIV	65101	C	G	678	24	-0.00702913	0.642606	NS	27	465	-0.00160998	0.921619	NS
var7234	sacCer_chrXIV	65107	C	T	680	24	-0.00700552	0.643209	NS	27	465	-0.00160998	0.921619	NS
var7235	sacCer_chrXIV	65238	TA	T	616	14	-0.0134438	0.49962	NS	21	306	0.00335796	0.854832	NS
var7236	sacCer_chrXIV	65258	C	T	686	26	-0.015764	0.277634	NS	27	462	-0.00175836	0.914575	NS
var7237	sacCer_chrXIV	65294	A	G	682	28	-0.0138998	0.316145	NS	27	468	-0.0014429	0.929563	NS
var7238	sacCer_chrXIV	65331	C	T	684	28	-0.0141589	0.311305	NS	27	465	-0.00171024	0.916639	NS
var7239	sacCer_chrXIV	65647	A	T	690	26	-0.0158405	0.273811	NS	21	468	-0.00579311	0.753594	NS
var7240	sacCer_chrXIV	65938	T	C	692	24	-0.0173105	0.249789	NS	24	468	-0.00497368	0.773267	NS
var7241	sacCer_chrXIV	84859	G	A	696	12	0.00125323	0.952281	NS	45	447	0.00499455	0.697387	NS
var7242	sacCer_chrXIV	85056	A	G	702	12	0.00067716	0.974425	NS	42	447	0.00510571	0.701887	NS
var7243	sacCer_chrXIV	86042	G	T	686	12	0.00811562	0.703321	NS	48	435	0.007229	0.565843	NS
var7244	sacCer_chrXIV	86730	A	G	694	10	0.00461382	0.842627	NS	48	444	0.00722631	0.564618	NS
var7245	sacCer_chrXIV	86790	T	G	694	10	0.00547853	0.811092	NS	45	447	0.00830495	0.520653	NS
var7246	sacCer_chrXIV	86934	C	T	694	10	0.00554349	0.809435	NS	48	444	0.00741496	0.552873	NS
var7247	sacCer_chrXIV	87195	C	T	700	10	0.00536751	0.814617	NS	45	444	0.00769016	0.552197	NS
var7248	sacCer_chrXIV	87229	G	T	700	10	0.00536751	0.814617	NS	45	444	0.00769016	0.552197	NS
var7249	sacCer_chrXIV	87310	A	G	700	8	-0.000668354	0.979381	NS	57	261	0.00341505	0.771006	NS
var7250	sacCer_chrXIV	87439	G	C	678	10	0.00483547	0.832425	NS	51	399	0.00271421	0.822131	NS
var7251	sacCer_chrXIV	87852	G	A	692	12	-0.00487812	0.818377	NS	48	441	0.00675187	0.5904	NS
var7252	sacCer_chrXIV	88100	C	A	696	12	-0.00511419	0.809042	NS	48	444	0.00659366	0.598136	NS
var7253	sacCer_chrXIV	88106	A	T	696	12	-0.00511419	0.809042	NS	48	444	0.00659366	0.598136	NS
var7254	sacCer_chrXIV	88950	C	T	694	10	-0.00656725	0.777483	NS	48	360	0.0114959	0.381344	NS
var7255	sacCer_chrXIV	89169	A	G	698	12	-0.00475253	0.822379	NS	45	447	0.00548783	0.671286	NS
var7256	sacCer_chrXIV	89448	G	A	698	14	-0.0158373	0.419233	NS	42	444	0.00524768	0.694982	NS
var7257	sacCer_chrXIV	89451	T	C	698	14	-0.0158373	0.419233	NS	42	447	0.00529453	0.69142	NS
var7258	sacCer_chrXIV	89494	A	G	698	14	-0.0158716	0.418332	NS	45	450	0.00536289	0.677458	NS
var7259	sacCer_chrXIV	89495	T	G	698	14	-0.0158716	0.418332	NS	45	450	0.00536289	0.677458	NS
var7260	sacCer_chrXIV	89543	T	G	700	14	-0.0159091	0.41656	NS	45	444	0.00460067	0.720742	NS
var7261	sacCer_chrXIV	89675	T	C	690	16	-0.0190966	0.2999	NS	42	450	0.00565837	0.671584	NS
var7262	sacCer_chrXIV	89776	C	T	694	16	-0.0188941	0.303861	NS	42	444	0.00557908	0.67748	NS
var7263	sacCer_chrXIV	89837	C	T	698	14	-0.00991198	0.613288	NS	45	444	0.00541173	0.676543	NS
var7264	sacCer_chrXIV	90029	G	A	696	14	-0.0197815	0.30779	NS	45	450	0.00536289	0.677458	NS
var7265	sacCer_chrXIV	90031	G	A	696	14	-0.0197815	0.30779	NS	45	450	0.00536289	0.677458	NS
var7266	sacCer_chrXIV	90251	T	G	686	16	-0.019181	0.297192	NS	45	447	0.00531883	0.680965	NS
var7267	sacCer_chrXIV	90358	G	A	690	20	-0.0230747	0.161784	NS	42	438	0.00213246	0.873104	NS
var7268	sacCer_chrXIV	90414	T	C	690	20	-0.0229807	0.16332	NS	42	447	0.0026092	0.844881	NS
var7269	sacCer_chrXIV	90752	G	A	690	20	-0.0233816	0.155457	NS	45	444	0.00610005	0.635513	NS
var7270	sacCer_chrXIV	94849	A	ATTAC	692	14	0.00899515	0.647272	NS	69	399	0.00983075	0.37105	NS
var7271	sacCer_chrXIV	94851	T	TACTG	676	14	0.00902189	0.649561	NS	66	378	0.00989166	0.38003	NS
var7272	sacCer_chrXIV	94896	A	C	694	14	0.00878424	0.65372	NS	60	423	0.0128645	0.261176	NS
var7273	sacCer_chrXIV	95393	A	G	690	14	0.0116367	0.553955	NS	60	423	0.0137233	0.230915	NS
var7274	sacCer_chrXIV	95510	C	T	686	14	0.00877513	0.656126	NS	66	420	0.0107628	0.327188	NS
var7275	sacCer_chrXIV	95692	G	A	682	14	0.0120644	0.536926	NS	60	414	0.0105943	0.358558	NS
var7276	sacCer_chrXIV	96083	C	T	700	14	0.0125134	0.517845	NS	66	423	0.0106656	0.330825	NS
var7277	sacCer_chrXIV	96132	T	C	696	16	0.0110644	0.547149	NS	60	423	0.012113	0.291606	NS
var7278	sacCer_chrXIV	96181	C	A	680	16	0.00983228	0.586645	NS	63	402	0.0107699	0.334353	NS
var7279	sacCer_chrXIV	96192	T	TA	680	2	0.00400359	0.937348	NS	108	219	0.00830115	0.356954	NS
var7280	sacCer_chrXIV	96218	G	A	586	10	0.0142713	0.516822	NS	54	318	0.0116183	0.329898	NS
var7281	sacCer_chrXIV	96228	C	T	476	6	0.0204506	0.459467	NS	39	255	0.0149319	0.296519	NS
var7282	sacCer_chrXIV	96324	G	A	644	14	0.0115963	0.563723	NS	54	369	0.0163083	0.183544	NS
var7283	sacCer_chrXIV	96482	T	C	348	10	0.0168752	0.432029	NS	39	204	0.0157172	0.264319	NS
var7284	sacCer_chrXIV	96490	T	A	294	6	0.0101657	0.730958	NS	21	168	0.0117365	0.538282	NS
var7285	sacCer_chrXIV	102872	T	C	690	14	0.00472975	0.809642	NS	63	423	0.0108656	0.328595	NS
var7286	sacCer_chrXIV	102906	A	G	694	14	0.00457404	0.815621	NS	63	423	0.0108656	0.328595	NS
var7287	sacCer_chrXIV	103108	T	C	692	14	0.00500126	0.799567	NS	63	423	0.0106541	0.341603	NS
var7288	sacCer_chrXIV	103589	A	G	672	14	0.00502669	0.79722	NS	54	417	0.0140942	0.246298	NS
var7289	sacCer_chrXIV	103662	A	T	640	12	0.00774889	0.703281	NS	63	393	0.0120492	0.28734	NS
var7290	sacCer_chrXIV	103902	T	G	678	16	0.00860632	0.632285	NS	66	417	0.0104656	0.342768	NS
var7291	sacCer_chrXIV	104034	G	A	682	12	0.00613788	0.761166	NS	69	411	0.0105838	0.325165	NS
var7292	sacCer_chrXIV	104153	T	C	692	12	0.00532137	0.797408	NS	63	423	0.0125286	0.25804	NS
var7293	sacCer_chrXIV	104189	A	G	694	14	0.00905015	0.637032	NS	63	420	0.0128701	0.245532	NS
var7294	sacCer_chrXIV	104278	C	T	700	12	0.0055838	0.789382	NS	66	429	0.0108049	0.321235	NS
var7295	sacCer_chrXIV	104301	C	T	700	12	0.00522021	0.805064	NS	63	429	0.0115367	0.300688	NS
var7296	sacCer_chrXIV	104374	G	A	696	14	0.00616501	0.75359	NS	63	429	0.0118924	0.285893	NS
var7297	sacCer_chrXIV	104378	A	G	698	14	0.00608565	0.756387	NS	63	429	0.0118924	0.285893	NS
var7298	sacCer_chrXIV	104450	C	T	694	14	0.00629207	0.748842	NS	63	426	0.0122218	0.27307	NS
var7299	sacCer_chrXIV	104504	G	A	692	16	-0.0131078	0.476713	NS	63	426	0.0121287	0.275426	NS
var7300	sacCer_chrXIV	104516	C	A	694	16	-0.0130396	0.478444	NS	63	429	0.0116756	0.294856	NS
var7301	sacCer_chrXIV	104554	G	A	692	16	-0.0132301	0.472459	NS	63	423	0.011959	0.283533	NS
var7302	sacCer_chrXIV	104577	G	A	686	16	-0.0131549	0.476905	NS	63	423	0.011944	0.283411	NS
var7303	sacCer_chrXIV	104929	C	T	666	14	-0.0116059	0.540211	NS	63	411	0.00923893	0.396776	NS
var7304	sacCer_chrXIV	104993	C	T	696	16	-0.00976857	0.594903	NS	63	417	0.0119475	0.286246	NS
var7305	sacCer_chrXIV	105051	A	T	694	18	-0.0100421	0.562622	NS	63	417	0.0117749	0.294704	NS
var7306	sacCer_chrXIV	105053	AT	A	658	16	-0.012482	0.504792	NS	60	297	0.013082	0.285425	NS
var7307	sacCer_chrXIV	105255	C	T	696	20	-0.00971389	0.554566	NS	66	426	0.0104271	0.338266	NS
var7308	sacCer_chrXIV	105379	T	C	692	22	-0.00966001	0.533973	NS	66	429	0.0108049	0.321235	NS
var7309	sacCer_chrXIV	105689	G	C	684	22	-0.0101113	0.522635	NS	63	423	0.011686	0.296345	NS
var7310	sacCer_chrXIV	105839	G	A	692	22	-0.0107873	0.480287	NS	66	429	0.0108049	0.321235	NS
var7311	sacCer_chrXIV	105923	A	G	670	22	-0.0107991	0.484842	NS	66	420	0.0115024	0.293628	NS
var7312	sacCer_chrXIV	106004	T	G	662	22	-0.0109892	0.488824	NS	60	417	0.0123477	0.280634	NS
var7313	sacCer_chrXIV	106212	TAGC	T	646	20	-0.0111587	0.502616	NS	66	378	0.00569298	0.608179	NS
var7314	sacCer_chrXIV	106690	G	C	670	18	-0.0126607	0.460917	NS	63	414	0.0109443	0.328754	NS
var7315	sacCer_chrXIV	107116	C	A	672	20	-0.00874598	0.596092	NS	60	429	0.0123775	0.278363	NS
var7317	sacCer_chrXIV	107444	C	T	686	20	-0.00878748	0.593452	NS	66	420	0.0107787	0.32457	NS
var7318	sacCer_chrXIV	109533	G	A	690	14	-0.0164433	0.397349	NS	72	414	0.0162217	0.122969	NS
var7319	sacCer_chrXIV	112698	C	T	696	16	-0.0148565	0.418602	NS	78	417	0.00766189	0.451289	NS
var7320	sacCer_chrXIV	114342	A	C	692	12	-0.0228489	0.268458	NS	78	411	0.00738322	0.468979	NS
var7321	sacCer_chrXIV	128908	G	A	696	6	-0.0198938	0.502453	NS	90	393	0.0102959	0.288594	NS
var7322	sacCer_chrXIV	139269	C	T	710	2	-0.0567785	0.267932	NS	96	390	0.0109431	0.245782	NS
var7323	sacCer_chrXIV	172738	C	T	706	2	0.0101256	0.843887	NS	108	375	0.00948803	0.292762	NS
var7324	sacCer_chrXIV	179568	C	A	700	8	-0.00435111	0.866625	NS	111	381	0.0121811	0.171429	NS
var7325	sacCer_chrXIV	189585	C	T	336	356	-0.00585056	0.308113	NS	60	426	0.0144236	0.204591	NS
var7326	sacCer_chrXIV	193417	A	G	692	12	-0.00825863	0.697064	NS	126	360	0.0182945	0.0313913	Nominal
var7327	sacCer_chrXIV	193473	C	A	702	6	0.000482899	0.987093	NS	129	366	0.0179947	0.0320996	Nominal
var7328	sacCer_chrXIV	193628	T	G	702	10	0.00115893	0.958921	NS	126	363	0.0178758	0.0354309	Nominal
var7329	sacCer_chrXIV	194047	A	G	690	10	0.00210001	0.928071	NS	123	348	0.0186108	0.0316257	Nominal
var7330	sacCer_chrXIV	194260	A	G	700	10	0.00165644	0.943013	NS	126	363	0.0187156	0.02805	Nominal
var7331	sacCer_chrXIV	194299	A	G	694	10	0.00147018	0.949586	NS	126	360	0.019266	0.0238448	Nominal
var7332	sacCer_chrXIV	194351	G	A	704	10	0.00176103	0.939261	NS	123	366	0.0189523	0.0274025	Nominal
var7333	sacCer_chrXIV	194419	T	C	700	8	0.00423385	0.869774	NS	126	363	0.0182015	0.0324435	Nominal
var7334	sacCer_chrXIV	194533	C	T	706	10	0.00177923	0.938543	NS	123	366	0.0187653	0.0289868	Nominal
var7335	sacCer_chrXIV	194614	A	C	692	10	0.00147447	0.949374	NS	123	366	0.0185236	0.0298689	Nominal
var7336	sacCer_chrXIV	194651	G	A	700	10	0.00142059	0.950653	NS	126	366	0.0184593	0.0292959	Nominal
var7337	sacCer_chrXIV	194656	G	A	702	10	0.00180915	0.937666	NS	126	366	0.0186954	0.0265695	Nominal
var7338	sacCer_chrXIV	194864	A	G	694	10	0.00163566	0.943864	NS	123	363	0.0193457	0.0243978	Nominal
var7339	sacCer_chrXIV	194954	A	G	700	10	0.00223438	0.922195	NS	123	366	0.0188559	0.0281634	Nominal
var7340	sacCer_chrXIV	195206	T	C	682	14	-0.00329135	0.867493	NS	120	369	0.0194509	0.0246408	Nominal
var7341	sacCer_chrXIV	195220	T	C	682	14	-0.0034328	0.861661	NS	117	366	0.0187138	0.0335024	Nominal
var7342	sacCer_chrXIV	195358	A	C	692	12	-0.00887429	0.674539	NS	123	366	0.0187949	0.0287243	Nominal
var7343	sacCer_chrXIV	195766	A	G	696	10	-0.00854724	0.712827	NS	123	366	0.0189126	0.0268847	Nominal
var7344	sacCer_chrXIV	196115	A	G	634	8	-0.0149738	0.572804	NS	108	327	0.0216235	0.0138773	Nominal
var7345	sacCer_chrXIV	196307	T	TGGG	640	12	-0.00938784	0.662847	NS	108	315	0.0220999	0.0162516	Nominal
var7346	sacCer_chrXIV	196308	G	GGGC	690	12	-0.00875305	0.679338	NS	114	360	0.0190559	0.0337015	Nominal
var7347	sacCer_chrXIV	196374	G	GA	NA	NA	NA	NA	NA	84	45	0.0161922	0.224773	NS
var7348	sacCer_chrXIV	208765	G	T	676	12	0.0146985	0.490355	NS	132	339	0.0241141	0.00435505	Nominal
var7349	sacCer_chrXIV	213807	T	C	682	6	0.0216698	0.466732	NS	138	342	0.0235316	0.00464495	Nominal
var7350	sacCer_chrXIV	233758	A	G	688	10	0.0184835	0.427375	NS	159	318	0.0231558	0.00357599	Nominal
var7351	sacCer_chrXIV	233897	A	G	688	8	0.0243154	0.348575	NS	150	321	0.0262051	0.001202	Nominal
var7352	sacCer_chrXIV	233903	C	T	684	8	0.0242088	0.351779	NS	150	315	0.0259948	0.00137137	Nominal
var7353	sacCer_chrXIV	234325	G	A	694	8	0.0244917	0.345302	NS	162	321	0.0213893	0.00677931	Nominal
var7354	sacCer_chrXIV	235807	T	C	684	4	0.0471388	0.192512	NS	165	84	0.0302181	0.00251454	Nominal
var7355	sacCer_chrXIV	236685	A	G	680	16	0.0309972	0.0940893	NS	159	327	0.023615	0.00280994	Nominal
var7356	sacCer_chrXIV	236810	A	G	682	16	0.0306752	0.0961098	NS	147	330	0.023513	0.00408488	Nominal
var7357	sacCer_chrXIV	237099	T	C	696	16	0.0308073	0.0922834	NS	156	333	0.0239779	0.00241511	Nominal
var7358	sacCer_chrXIV	237838	T	G	690	16	0.0314067	0.0838728	NS	153	336	0.0233347	0.00353329	Nominal
var7359	sacCer_chrXIV	238041	A	G	698	16	0.030989	0.0905232	NS	156	333	0.0228738	0.00392619	Nominal
var7360	sacCer_chrXIV	250537	T	TA	696	20	0.0133114	0.417965	NS	174	306	0.0247778	0.00138472	Nominal
var7361	sacCer_chrXIV	250567	G	A	696	18	0.0125383	0.469183	NS	171	321	0.0236057	0.00226041	Nominal
var7362	sacCer_chrXIV	250619	G	A	700	16	0.00754732	0.680441	NS	168	324	0.0240324	0.00197082	Nominal
var7363	sacCer_chrXIV	250834	T	C	696	18	0.0126089	0.466741	NS	171	321	0.0240187	0.00188737	Nominal
var7364	sacCer_chrXIV	250840	T	C	696	18	0.0126089	0.466741	NS	168	324	0.0236804	0.00229054	Nominal
var7365	sacCer_chrXIV	250896	C	T	694	20	0.0154914	0.346533	NS	168	324	0.0236804	0.00229054	Nominal
var7366	sacCer_chrXIV	251384	A	G	692	14	0.0201374	0.300305	NS	174	321	0.0284557	0.000186946	Nominal
var7367	sacCer_chrXIV	254474	C	T	702	10	0.00241327	0.916955	NS	180	309	0.027795	0.000270312	Nominal
var7368	sacCer_chrXIV	254495	T	C	700	10	0.00241725	0.916945	NS	177	309	0.0287048	0.000183148	Nominal
var7369	sacCer_chrXIV	254579	C	T	688	12	0.00161685	0.939107	NS	180	297	0.0280333	0.000292862	Nominal
var7370	sacCer_chrXIV	254632	T	C	694	10	0.00234316	0.919641	NS	186	303	0.0266939	0.000417637	Nominal
var7371	sacCer_chrXIV	254837	A	G	670	8	-0.00860258	0.734141	NS	183	306	0.0264612	0.000491451	Nominal
var7372	sacCer_chrXIV	254896	G	A	694	8	-0.0073006	0.777986	NS	186	303	0.0272367	0.000322315	Nominal
var7373	sacCer_chrXIV	255008	A	G	694	6	-0.0094432	0.75233	NS	180	303	0.0271585	0.000416088	Nominal
var7374	sacCer_chrXIV	255192	C	T	704	10	-0.00631095	0.78476	NS	183	309	0.0274665	0.000290876	Nominal
var7375	sacCer_chrXIV	255895	T	C	700	14	-0.00341244	0.861714	NS	183	309	0.030399	5.59655e-05	Bonferroni
var7376	sacCer_chrXIV	256252	C	T	700	14	-0.0032696	0.867187	NS	186	309	0.0301051	5.77345e-05	Bonferroni
var7377	sacCer_chrXIV	256273	G	A	694	14	-0.00331363	0.865996	NS	183	306	0.0311735	3.6116e-05	Bonferroni
var7378	sacCer_chrXIV	256929	A	G	664	16	-0.00946992	0.608263	NS	180	258	0.0319591	2.44934e-05	Bonferroni
var7379	sacCer_chrXIV	257114	C	T	668	20	-0.00930976	0.571777	NS	177	285	0.03069	9.21991e-05	Bonferroni
var7380	sacCer_chrXIV	257376	G	C	684	26	-0.00779517	0.603826	NS	186	297	0.0265191	0.000524941	Nominal
var7381	sacCer_chrXIV	257463	G	A	688	24	-0.0080998	0.604423	NS	186	306	0.029811	7.18812e-05	Bonferroni
var7382	sacCer_chrXIV	257472	A	G	686	28	-0.00894905	0.534721	NS	186	306	0.029811	7.18812e-05	Bonferroni
var7383	sacCer_chrXIV	257568	C	T	682	28	-0.00875288	0.540569	NS	183	303	0.0296683	9.08466e-05	Bonferroni
var7384	sacCer_chrXIV	257640	T	C	680	28	-0.0049715	0.72872	NS	180	309	0.0310879	4.25505e-05	Bonferroni
var7385	sacCer_chrXIV	257643	A	C	682	26	-0.00796263	0.597154	NS	180	306	0.0307938	5.30745e-05	Bonferroni
var7386	sacCer_chrXIV	257802	C	T	682	30	-0.00876284	0.529542	NS	183	309	0.0317331	2.0862e-05	Bonferroni
var7387	sacCer_chrXIV	257904	T	C	674	30	-0.00832755	0.548477	NS	183	300	0.0301138	8.0663e-05	Bonferroni
var7388	sacCer_chrXIV	257986	A	T	682	30	-0.00849073	0.542418	NS	183	303	0.0308748	4.96892e-05	Bonferroni
var7389	sacCer_chrXIV	258010	C	T	680	30	-0.00799401	0.561227	NS	186	306	0.0304029	5.22764e-05	Bonferroni
var7390	sacCer_chrXIV	258013	C	T	678	30	-0.0080074	0.561187	NS	186	309	0.0301051	5.77345e-05	Bonferroni
var7391	sacCer_chrXIV	258099	G	A	682	30	-0.00854177	0.53998	NS	183	309	0.0317331	2.0862e-05	Bonferroni
var7392	sacCer_chrXIV	258241	A	T	678	34	-0.00612253	0.649169	NS	183	309	0.030399	5.59655e-05	Bonferroni
var7393	sacCer_chrXIV	258264	GA	G	486	18	-0.00869366	0.644699	NS	120	111	0.0418361	8.21308e-05	Bonferroni
var7394	sacCer_chrXIV	258320	A	T	664	46	-0.00344922	0.769444	NS	177	309	0.0304231	7.04626e-05	Bonferroni
var7395	sacCer_chrXIV	258353	A	AAAGT	668	46	-0.00336467	0.774209	NS	180	309	0.0309402	4.68392e-05	Bonferroni
var7396	sacCer_chrXIV	258356	G	GTAAT	668	44	-0.00239028	0.842439	NS	180	303	0.0307268	5.83014e-05	Bonferroni
var7397	sacCer_chrXIV	258399	G	A	646	46	-0.00414719	0.726845	NS	171	306	0.031351	6.05485e-05	Bonferroni
var7398	sacCer_chrXIV	258474	G	A	656	44	-0.00471583	0.686649	NS	171	303	0.0306057	8.94196e-05	Bonferroni
var7399	sacCer_chrXIV	258589	T	A	648	42	-0.00319287	0.795357	NS	180	303	0.0301405	7.48517e-05	Bonferroni
var7400	sacCer_chrXIV	258590	G	C	642	42	-0.00307035	0.80377	NS	177	306	0.0307561	5.68589e-05	Bonferroni
var7401	sacCer_chrXIV	258677	C	T	650	42	-0.000502622	0.967777	NS	180	297	0.0314805	3.89504e-05	Bonferroni
var7402	sacCer_chrXIV	258678	C	G	646	42	-0.000722984	0.953622	NS	177	300	0.0317247	3.58256e-05	Bonferroni
var7403	sacCer_chrXIV	258735	A	G	650	44	-0.00267102	0.825492	NS	162	300	0.0343882	1.43272e-05	Bonferroni
var7404	sacCer_chrXIV	258795	A	G	660	44	-0.00240856	0.841766	NS	183	306	0.0311417	3.41222e-05	Bonferroni
var7405	sacCer_chrXIV	258883	C	T	664	44	-0.00229906	0.848582	NS	183	306	0.0312438	3.20956e-05	Bonferroni
var7406	sacCer_chrXIV	258894	A	G	664	44	-0.00237192	0.843866	NS	183	306	0.0302087	6.67001e-05	Bonferroni
var7407	sacCer_chrXIV	258961	C	G	652	42	-0.00144102	0.907989	NS	180	303	0.0276289	0.000314185	Nominal
var7408	sacCer_chrXIV	259283	A	G	670	42	-0.00136675	0.911725	NS	183	306	0.0312438	3.20956e-05	Bonferroni
var7409	sacCer_chrXIV	259493	A	T	670	44	-0.00203568	0.865169	NS	180	297	0.029701	0.000103349	Bonferroni
var7410	sacCer_chrXIV	259503	T	G	662	44	-0.00167515	0.887989	NS	180	303	0.0297084	0.000100556	Bonferroni
var7411	sacCer_chrXIV	259519	A	G	664	44	-0.00206389	0.863889	NS	183	306	0.0306433	5.25931e-05	Bonferroni
var7412	sacCer_chrXIV	259572	G	A	670	40	-0.0015303	0.903883	NS	186	303	0.0299468	7.37609e-05	Bonferroni
var7413	sacCer_chrXIV	259694	A	G	666	42	-0.0030111	0.805517	NS	180	306	0.0287983	0.000148625	Nominal
var7414	sacCer_chrXIV	259898	T	C	626	44	-0.00325968	0.784837	NS	162	282	0.0351266	1.75831e-05	Bonferroni
var7415	sacCer_chrXIV	260057	C	T	660	40	-0.00115895	0.927739	NS	174	300	0.0298039	0.000104014	Bonferroni
var7416	sacCer_chrXIV	260099	A	C	668	38	-0.00226011	0.86039	NS	177	300	0.0308178	5.79749e-05	Bonferroni
var7417	sacCer_chrXIV	260108	C	T	672	38	-0.00188446	0.883592	NS	177	303	0.0300246	9.35679e-05	Bonferroni
var7418	sacCer_chrXIV	260145	T	C	666	40	-0.00183928	0.88473	NS	177	306	0.0303737	7.41238e-05	Bonferroni
var7419	sacCer_chrXIV	260586	G	A	676	32	-0.00945369	0.493522	NS	186	306	0.0299726	6.7056e-05	Bonferroni
var7420	sacCer_chrXIV	260605	C	T	676	32	-0.00964194	0.485173	NS	183	309	0.0306327	4.84816e-05	Bonferroni
var7421	sacCer_chrXIV	260618	A	G	674	34	-0.0121863	0.361319	NS	183	306	0.0305001	5.63963e-05	Bonferroni
var7422	sacCer_chrXIV	260809	C	T	682	34	-0.011443	0.394008	NS	174	306	0.0305686	7.63318e-05	Bonferroni
var7423	sacCer_chrXIV	263349	ATT	A	104	4	0.0138151	0.71198	NS	36	93	0.0577516	0.00155151	Nominal
var7424	sacCer_chrXIV	266272	A	T	696	14	-0.0156436	0.455498	NS	201	291	0.0284575	0.000126035	Bonferroni
var7425	sacCer_chrXIV	281793	GA	G	606	6	-0.0348768	0.230129	NS	195	96	0.0350194	0.000280911	Nominal
var7426	sacCer_chrXIV	281884	GAA	G	158	8	-0.0293496	0.255591	NS	45	201	0.0463006	0.0027655	Nominal
var7427	sacCer_chrXIV	282032	C	T	694	20	-0.0106644	0.517057	NS	222	267	0.0292725	7.25258e-05	Bonferroni
var7428	sacCer_chrXIV	310181	A	G	NA	NA	NA	NA	NA	237	252	0.0259279	0.000390284	Nominal
var7429	sacCer_chrXIV	340388	C	T	698	6	0.029567	0.309797	NS	237	246	0.0255208	0.000635043	Nominal
var7430	sacCer_chrXIV	361223	G	A	NA	NA	NA	NA	NA	246	228	0.0300771	5.24376e-05	Bonferroni
var7431	sacCer_chrXIV	418767	G	A	698	12	-0.0407625	0.0528539	NS	267	219	0.0361319	8.48557e-07	Bonferroni
var7432	sacCer_chrXIV	441069	T	G	670	30	0.0403015	0.00519531	Nominal	291	183	0.04083	7.12977e-08	Bonferroni
var7433	sacCer_chrXIV	441200	A	T	670	28	0.0359364	0.0193307	Nominal	285	189	0.0378989	5.06918e-07	Bonferroni
var7434	sacCer_chrXIV	441233	T	G	674	30	0.0328544	0.0256774	Nominal	294	186	0.040463	6.15188e-08	Bonferroni
var7435	sacCer_chrXIV	441235	G	A	674	28	0.0361634	0.018515	Nominal	294	186	0.040463	6.15188e-08	Bonferroni
var7436	sacCer_chrXIV	441408	A	G	666	26	0.0254869	0.100434	NS	285	162	0.0401834	2.66109e-07	Bonferroni
var7437	sacCer_chrXIV	441435	C	T	660	28	0.0232827	0.119092	NS	279	183	0.0421087	3.20188e-08	Bonferroni
var7438	sacCer_chrXIV	441615	C	T	654	30	0.0203031	0.160208	NS	279	189	0.0408752	5.57769e-08	Bonferroni
var7439	sacCer_chrXIV	441969	T	A	660	32	0.0186636	0.162287	NS	288	192	0.0404677	5.30793e-08	Bonferroni
var7440	sacCer_chrXIV	441999	A	G	678	28	0.0220319	0.11596	NS	285	192	0.0394437	1.2509e-07	Bonferroni
var7441	sacCer_chrXIV	442227	C	T	670	32	0.0169451	0.22537	NS	294	189	0.038524	2.43885e-07	Bonferroni
var7442	sacCer_chrXIV	442296	G	T	676	32	0.0172721	0.214627	NS	294	201	0.0387746	9.93246e-08	Bonferroni
var7443	sacCer_chrXIV	442493	CTCTT	C	674	24	0.00336158	0.824722	NS	288	192	0.0389661	1.26193e-07	Bonferroni
var7444	sacCer_chrXIV	442648	T	A	672	22	-0.00273475	0.865309	NS	282	189	0.0399773	1.43391e-07	Bonferroni
var7445	sacCer_chrXIV	442653	A	G	684	22	-0.00211699	0.897634	NS	282	192	0.040468	8.62053e-08	Bonferroni
var7446	sacCer_chrXIV	442660	G	A	678	24	-0.000461232	0.976614	NS	285	198	0.0399809	7.23356e-08	Bonferroni
var7447	sacCer_chrXIV	442716	C	T	680	26	-0.00301041	0.839753	NS	282	192	0.0411411	4.60786e-08	Bonferroni
var7448	sacCer_chrXIV	442805	T	C	676	22	-0.0175113	0.276275	NS	288	186	0.0374661	2.2297e-07	Bonferroni
var7449	sacCer_chrXIV	442868	T	C	676	28	-0.00360778	0.803224	NS	285	189	0.0379025	4.50448e-07	Bonferroni
var7450	sacCer_chrXIV	442949	G	A	634	22	-0.00203538	0.899609	NS	264	165	0.0444198	1.226e-08	Bonferroni
var7451	sacCer_chrXIV	443131	C	A	406	6	-0.0246946	0.495031	NS	162	12	0.0486766	0.0196873	Nominal
var7452	sacCer_chrXIV	443147	C	T	482	10	-0.0248336	0.330061	NS	180	81	0.0373903	0.000491013	Nominal
var7453	sacCer_chrXIV	443191	C	T	604	16	0.00108444	0.956579	NS	246	156	0.0429637	2.46596e-07	Bonferroni
var7454	sacCer_chrXIV	443303	G	A	678	26	-0.00414693	0.783734	NS	288	195	0.0406007	4.19534e-08	Bonferroni
var7455	sacCer_chrXIV	443779	A	G	634	22	0.00175997	0.910465	NS	279	159	0.0431735	4.35165e-08	Bonferroni
var7456	sacCer_chrXIV	443837	A	G	676	24	-5.03671e-05	0.997352	NS	291	180	0.0425749	2.37814e-08	Bonferroni
var7457	sacCer_chrXIV	443873	A	T	680	24	1.19047e-05	0.999372	NS	294	189	0.0416801	1.90232e-08	Bonferroni
var7458	sacCer_chrXIV	443882	T	C	684	24	0.000235689	0.98756	NS	294	189	0.0416801	1.90232e-08	Bonferroni
var7459	sacCer_chrXIV	443895	A	C	682	24	4.8729e-05	0.997427	NS	294	192	0.0419254	1.25555e-08	Bonferroni
var7460	sacCer_chrXIV	444421	C	T	682	26	-0.0101535	0.480599	NS	297	183	0.0429475	7.2916e-09	Bonferroni
var7461	sacCer_chrXIV	444424	C	T	686	26	-0.0101255	0.480447	NS	297	183	0.0429475	7.2916e-09	Bonferroni
var7462	sacCer_chrXIV	444614	A	C	644	18	-0.0140713	0.417284	NS	291	171	0.0439365	8.87918e-09	Bonferroni
var7463	sacCer_chrXIV	444709	C	T	672	22	-0.0103968	0.498315	NS	291	180	0.0407553	1.037e-07	Bonferroni
var7464	sacCer_chrXIV	444844	T	C	676	24	-0.00810048	0.589566	NS	297	183	0.0394364	1.2109e-07	Bonferroni
var7465	sacCer_chrXIV	445056	G	A	686	24	0.00255652	0.865711	NS	303	186	0.0385381	1.79779e-07	Bonferroni
var7466	sacCer_chrXIV	445139	C	A	676	28	0.00581677	0.679395	NS	300	183	0.0422211	1.54791e-08	Bonferroni
var7467	sacCer_chrXIV	445671	G	A	682	28	0.000923802	0.947538	NS	303	186	0.040726	3.66879e-08	Bonferroni
var7468	sacCer_chrXIV	445832	A	G	686	28	0.00107603	0.938756	NS	303	192	0.039842	5.37263e-08	Bonferroni
var7469	sacCer_chrXIV	445986	A	G	686	26	0.0024774	0.864602	NS	300	192	0.0399862	5.57307e-08	Bonferroni
var7470	sacCer_chrXIV	446017	G	A	686	26	0.0024774	0.864602	NS	300	192	0.0399862	5.57307e-08	Bonferroni
var7471	sacCer_chrXIV	446044	A	G	684	26	0.00242517	0.867615	NS	300	189	0.0395046	9.40256e-08	Bonferroni
var7472	sacCer_chrXIV	446139	G	T	682	26	-0.00212675	0.882607	NS	303	192	0.039842	5.37263e-08	Bonferroni
var7473	sacCer_chrXIV	446331	G	A	674	16	-0.0168065	0.355388	NS	300	90	0.0454124	1.5255e-06	Bonferroni
var7474	sacCer_chrXIV	446337	G	A	672	14	-0.0147526	0.44849	NS	300	60	0.030958	0.0027481	Nominal
var7475	sacCer_chrXIV	446584	G	C	678	22	-0.00229955	0.884698	NS	297	180	0.0411761	5.42497e-08	Bonferroni
var7476	sacCer_chrXIV	446677	G	C	684	24	0.00102179	0.946208	NS	297	186	0.0392124	1.41748e-07	Bonferroni
var7477	sacCer_chrXIV	446766	T	A	676	26	-0.000592476	0.967679	NS	291	189	0.0413091	2.12868e-08	Bonferroni
var7478	sacCer_chrXIV	446817	T	C	678	24	0.000958071	0.949766	NS	297	186	0.0416982	2.19281e-08	Bonferroni
var7479	sacCer_chrXIV	447193	T	C	680	22	0.00112266	0.943345	NS	309	174	0.0407509	4.48308e-08	Bonferroni
var7480	sacCer_chrXIV	447382	G	T	684	24	0.00451363	0.764676	NS	306	177	0.0450259	1.42587e-09	Bonferroni
var7481	sacCer_chrXIV	448369	C	G	688	24	0.00504071	0.738084	NS	309	180	0.042431	9.78106e-09	Bonferroni
var7482	sacCer_chrXIV	448975	C	G	682	26	0.00712328	0.62322	NS	309	177	0.0441763	1.08762e-09	Bonferroni
var7483	sacCer_chrXIV	449114	G	A	690	24	-0.00391781	0.792558	NS	306	180	0.0432061	7.19494e-09	Bonferroni
var7484	sacCer_chrXIV	449443	T	C	682	26	0.00363796	0.800964	NS	306	183	0.0444809	1.18816e-09	Bonferroni
var7485	sacCer_chrXIV	449521	G	A	682	26	-0.00498759	0.728974	NS	312	177	0.0439575	3.71801e-09	Bonferroni
var7486	sacCer_chrXIV	449640	A	G	684	26	0.00370624	0.798558	NS	309	174	0.0437756	6.05845e-09	Bonferroni
var7487	sacCer_chrXIV	449853	T	C	688	24	-0.0166397	0.269563	NS	309	174	0.042265	1.86633e-08	Bonferroni
var7488	sacCer_chrXIV	449939	G	A	686	24	-0.0114625	0.447846	NS	315	177	0.0409904	4.20889e-08	Bonferroni
var7489	sacCer_chrXIV	450512	T	C	668	20	-0.0210201	0.206495	NS	309	174	0.0401786	1.08567e-07	Bonferroni
var7490	sacCer_chrXIV	450515	G	A	668	20	-0.0208611	0.210017	NS	312	174	0.0399046	1.17724e-07	Bonferroni
var7491	sacCer_chrXIV	450550	C	G	668	20	-0.020459	0.213396	NS	309	174	0.0406351	8.55878e-08	Bonferroni
var7492	sacCer_chrXIV	450577	G	A	670	20	-0.0206359	0.209847	NS	309	174	0.0406351	8.55878e-08	Bonferroni
var7493	sacCer_chrXIV	450623	T	C	676	18	-0.0156234	0.364622	NS	309	177	0.0400982	9.50272e-08	Bonferroni
var7494	sacCer_chrXIV	450639	C	T	674	20	-0.0114817	0.479162	NS	303	180	0.0403564	7.38922e-08	Bonferroni
var7495	sacCer_chrXIV	450844	G	A	680	26	-0.0142242	0.328173	NS	306	174	0.0420282	3.0741e-08	Bonferroni
var7496	sacCer_chrXIV	450995	C	A	676	24	-0.0163474	0.279845	NS	303	174	0.0415386	4.06537e-08	Bonferroni
var7497	sacCer_chrXIV	451119	A	T	680	26	-0.0135627	0.350946	NS	297	177	0.0414943	4.40415e-08	Bonferroni
var7498	sacCer_chrXIV	453469	G	C	692	14	-0.0160044	0.415852	NS	312	174	0.042109	1.91667e-08	Bonferroni
var7499	sacCer_chrXIV	453937	C	T	696	14	-0.00709841	0.717796	NS	321	165	0.0413591	6.18655e-08	Bonferroni
var7500	sacCer_chrXIV	455941	T	C	694	10	-0.0132705	0.568259	NS	327	159	0.0436069	1.58945e-08	Bonferroni
var7501	sacCer_chrXIV	456007	G	A	696	10	-0.0134734	0.561595	NS	327	150	0.0444868	1.60744e-08	Bonferroni
var7502	sacCer_chrXIV	456086	A	G	700	10	-0.0136328	0.555086	NS	321	159	0.0449964	5.02131e-09	Bonferroni
var7503	sacCer_chrXIV	456836	T	G	690	16	-0.0187212	0.309135	NS	333	147	0.0475905	1.2485e-09	Bonferroni
var7504	sacCer_chrXIV	456876	G	A	694	16	-0.018658	0.31033	NS	333	141	0.0447629	1.65772e-08	Bonferroni
var7505	sacCer_chrXIV	456993	A	G	692	16	-0.0185913	0.311509	NS	330	153	0.0451378	4.86503e-09	Bonferroni
var7506	sacCer_chrXIV	457141	T	TA	654	6	-0.00519677	0.86398	NS	321	60	0.0449705	3.6561e-05	Bonferroni
var7507	sacCer_chrXIV	457180	G	C	694	16	-0.0185052	0.313967	NS	336	153	0.0462289	2.061e-09	Bonferroni
var7508	sacCer_chrXIV	457263	T	C	696	14	-0.0216418	0.269179	NS	333	156	0.0448742	5.99901e-09	Bonferroni
var7509	sacCer_chrXIV	457405	G	A	690	16	-0.00319048	0.862222	NS	327	147	0.0452309	1.09413e-08	Bonferroni
var7510	sacCer_chrXIV	457485	G	A	672	14	-0.0212928	0.258629	NS	330	153	0.0446157	1.17821e-08	Bonferroni
var7511	sacCer_chrXIV	458514	G	A	674	12	0.00561812	0.786915	NS	327	138	0.0514686	1.11431e-10	Bonferroni
var7512	sacCer_chrXIV	459092	T	A	690	18	-0.00985959	0.570364	NS	327	147	0.0456043	7.50591e-09	Bonferroni
var7513	sacCer_chrXIV	459935	T	C	694	18	0.0100152	0.552705	NS	342	150	0.043424	2.33795e-08	Bonferroni
var7514	sacCer_chrXIV	460076	T	C	694	14	0.0153889	0.414254	NS	339	153	0.0434261	1.70088e-08	Bonferroni
var7515	sacCer_chrXIV	460625	T	C	692	18	-0.0225582	0.193562	NS	333	144	0.0466905	4.18753e-09	Bonferroni
var7516	sacCer_chrXIV	466588	T	G	684	30	0.0505531	0.000650535	Nominal	348	147	0.0495539	1.28499e-10	Bonferroni
var7517	sacCer_chrXIV	467219	A	G	680	28	0.0540568	0.000357929	Nominal	345	144	0.0513734	2.67622e-11	Bonferroni
var7518	sacCer_chrXIV	467433	T	C	680	28	0.0550206	0.000419344	Nominal	348	135	0.0529528	8.4181e-12	Bonferroni
var7519	sacCer_chrXIV	468488	A	G	668	22	0.0505399	0.00515027	Nominal	333	126	0.0581435	1.35501e-12	Bonferroni
var7520	sacCer_chrXIV	471242	A	G	684	26	0.0702828	1.09698e-05	Bonferroni	351	132	0.0524914	6.14785e-11	Bonferroni
var7521	sacCer_chrXIV	471383	C	T	674	26	0.0741703	6.89613e-07	Bonferroni	348	129	0.0542607	1.7345e-11	Bonferroni
var7522	sacCer_chrXIV	471767	A	G	650	22	0.0737743	3.42649e-06	Bonferroni	351	126	0.0564876	2.83525e-12	Bonferroni
var7523	sacCer_chrXIV	472575	AG	A	674	26	0.076911	5.5639e-07	Bonferroni	372	123	0.0514819	2.68377e-10	Bonferroni
var7524	sacCer_chrXIV	475445	C	T	682	22	0.0365612	0.0242344	Nominal	369	111	0.0466962	5.01059e-08	Bonferroni
var7525	sacCer_chrXIV	476499	A	G	692	18	0.0180155	0.318008	NS	375	114	0.0463661	5.68855e-08	Bonferroni
var7526	sacCer_chrXIV	476599	A	C	696	16	0.00288758	0.881956	NS	369	114	0.0461228	8.407e-08	Bonferroni
var7527	sacCer_chrXIV	476709	GT	G	686	12	0.0237759	0.30048	NS	369	93	0.0463717	8.12098e-07	Bonferroni
var7528	sacCer_chrXIV	478899	G	C	618	12	0.0291917	0.202281	NS	357	75	0.0423822	4.07432e-05	Bonferroni
var7529	sacCer_chrXIV	479302	T	C	682	18	-0.0124978	0.489959	NS	384	93	0.0449998	9.87514e-07	Bonferroni
var7530	sacCer_chrXIV	479609	T	C	692	20	-0.0180976	0.293506	NS	387	96	0.0429907	2.79721e-06	Bonferroni
var7531	sacCer_chrXIV	479777	T	A	686	18	-0.0126058	0.484442	NS	387	99	0.0427953	1.79458e-06	Bonferroni
var7532	sacCer_chrXIV	479778	A	T	686	18	-0.0126058	0.484442	NS	396	99	0.0435402	1.17623e-06	Bonferroni
var7533	sacCer_chrXIV	479779	C	G	684	18	-0.0125956	0.485474	NS	396	99	0.0435402	1.17623e-06	Bonferroni
var7534	sacCer_chrXIV	479806	T	C	686	22	-0.0190881	0.238481	NS	396	99	0.0435402	1.17623e-06	Bonferroni
var7535	sacCer_chrXIV	479817	T	G	686	22	-0.0190881	0.238481	NS	396	99	0.0435402	1.17623e-06	Bonferroni
var7536	sacCer_chrXIV	479887	A	ATCGAACTCGAAC	692	22	-0.019352	0.23692	NS	384	99	0.043871	1.40021e-06	Bonferroni
var7537	sacCer_chrXIV	480082	A	T	682	24	-0.0178692	0.255354	NS	396	99	0.0435402	1.17623e-06	Bonferroni
var7538	sacCer_chrXIV	480118	G	T	684	22	0.00218003	0.891559	NS	393	93	0.0428328	3.60186e-06	Bonferroni
var7539	sacCer_chrXIV	480121	T	C	680	24	-0.018019	0.251477	NS	396	96	0.0429329	2.24934e-06	Bonferroni
var7540	sacCer_chrXIV	480527	A	C	682	26	-0.0319	0.0336319	Nominal	387	99	0.0431234	1.72009e-06	Bonferroni
var7541	sacCer_chrXIV	481576	T	C	688	22	-0.0193089	0.239207	NS	402	90	0.044392	1.79979e-06	Bonferroni
var7542	sacCer_chrXIV	482960	G	A	690	22	-0.0274491	0.093408	NS	411	81	0.0412261	2.60826e-05	Bonferroni
var7543	sacCer_chrXIV	483057	CT	C	668	18	-0.0343884	0.0613407	NS	402	51	0.0366615	0.00217846	Nominal
var7544	sacCer_chrXIV	483093	C	T	692	20	-0.0305091	0.0757602	NS	408	84	0.0424486	1.06179e-05	Bonferroni
var7545	sacCer_chrXIV	483098	G	A	688	20	-0.0301866	0.0745099	NS	408	84	0.0419936	1.18353e-05	Bonferroni
var7546	sacCer_chrXIV	483170	T	C	692	20	-0.0302689	0.0784507	NS	411	78	0.0377054	0.000149052	Nominal
var7547	sacCer_chrXIV	483386	G	T	692	18	-0.0335879	0.0588624	NS	405	81	0.0385288	9.18959e-05	Bonferroni
var7548	sacCer_chrXIV	483718	C	T	694	18	-0.0338662	0.062791	NS	417	78	0.0384873	0.000111312	Bonferroni
var7549	sacCer_chrXIV	483741	G	A	698	18	-0.0338001	0.0625724	NS	417	78	0.0384873	0.000111312	Bonferroni
var7550	sacCer_chrXIV	483894	G	A	696	18	-0.0337642	0.0632363	NS	414	78	0.0385833	0.000113114	Bonferroni
var7551	sacCer_chrXIV	483951	C	T	694	18	-0.0337728	0.0635758	NS	417	78	0.0384873	0.000111312	Bonferroni
var7552	sacCer_chrXIV	483985	C	G	680	20	-0.0321083	0.0630016	NS	420	75	0.0380111	0.000175822	Nominal
var7553	sacCer_chrXIV	484017	C	A	684	18	-0.0287774	0.113419	NS	411	72	0.037715	0.000293434	Nominal
var7554	sacCer_chrXIV	484452	C	T	680	22	-0.031333	0.0566224	NS	405	72	0.0417903	5.82057e-05	Bonferroni
var7555	sacCer_chrXIV	484786	C	A	692	20	-0.0319893	0.062981	NS	411	75	0.0386623	0.000147265	Nominal
var7556	sacCer_chrXIV	484851	A	G	690	20	-0.0320539	0.0627938	NS	417	75	0.0380483	0.000182872	Nominal
var7557	sacCer_chrXIV	484869	A	G	692	20	-0.0320429	0.062478	NS	417	75	0.0380483	0.000182872	Nominal
var7558	sacCer_chrXIV	484904	A	G	688	20	-0.0319818	0.0636948	NS	420	72	0.0370944	0.000323725	Nominal
var7559	sacCer_chrXIV	485289	G	A	690	20	-0.0392024	0.021369	Nominal	417	75	0.0380483	0.000182872	Nominal
var7560	sacCer_chrXIV	485525	A	G	690	16	-0.0362968	0.0624443	NS	417	75	0.0378545	0.000194778	Nominal
var7561	sacCer_chrXIV	485799	A	G	692	18	-0.033896	0.0630083	NS	411	75	0.0383617	0.000166785	Nominal
var7562	sacCer_chrXIV	485870	C	T	690	16	-0.0359172	0.0607411	NS	420	72	0.0382884	0.000212047	Nominal
var7563	sacCer_chrXIV	485972	T	C	692	16	-0.0364705	0.0601128	NS	420	72	0.0382884	0.000212047	Nominal
var7564	sacCer_chrXIV	486092	T	C	702	14	-0.0452374	0.0298429	Nominal	417	75	0.0381042	0.00017858	Nominal
var7565	sacCer_chrXIV	486859	T	A	684	20	-0.0352915	0.0498211	Nominal	417	72	0.0420222	4.29007e-05	Bonferroni
var7566	sacCer_chrXIV	489468	G	C	678	22	-0.0212561	0.288689	NS	426	60	0.0438705	8.94307e-05	Bonferroni
