## Supplementary Table 10 for "High-resolution, genotype-free mapping of genetic variation with CRI-SPA-Map"

### Sheet: Yeast Strains
Strain number	Short name	Genotype	Progenitor	Source
YLK1950/YFA0006	RM	MATalpha, AMN1-BY ho∆::HphMX flo8∆::NatMX	NA	Leonid Kruglyak
YFA0007	BY4739 MATα nej1::KanMX	MATα leu2Δ0 lys2Δ0 ura3Δ0 nej1/ylr265c::KanMX	BY4739	YKO collection
YFA1608	BY4742	MATα his3Δ1 leu2Δ0 lys2Δ0 ura3Δ0	NA	Dharmacon Inc/Bio System, Cat#YSC1049
YFA1718	W8164-2C MATa	MATa can1-100 his3-11,15 leu2-3,112 trp1-1 ura3-1 CENI–XVI::pGal1-URA3-K.lactis	W303	Reid et al., 2011
YFA1743	W8164-2C MATa EMW1/YNL313C-mCherry::hphNT1∆linker + pFA0055	MATa can1-100 his3-11,15 leu2-3,112 trp1-1 ura3-1 CENI–XVI::pGal1-URA3-K.lactis EMW1/YNL313C-mCherry::hphNT1∆linker + pFA0055	YFA1718	this study
YFA1746	W8164-2C MATa EMW1/YNL313C-mCherry::hphNT1∆linker	MATa can1-100 his3-11,15 leu2-3,112 trp1-1 ura3-1 CENI–XVI::pGal1-URA3-K.lactis EMW1/YNL313C-mCherry::hphNT1∆linker	YFA1718	this study
YFA1747	W8164-2C MATa PAU6-mCherry::hphNT1∆linker	MATa can1-100 his3-11,15 leu2-3,112 trp1-1 ura3-1 CENI–XVI::pGal1-URA3-K.lactis PAU6/YNR076W-mCherry::hphNT1∆linker	YFA1718	this study
YFA1748	W8164-2C MATa PAU9-mCherry::hphNT1∆linker	MATa can1-100 his3-11,15 leu2-3,112 trp1-1 ura3-1 CENI–XVI::pGal1-URA3-K.lactis PAU9/YBL108C-A-mCherry::hphNT1∆linker	YFA1718	this study
YFA1749	W8164-2C MATa hphMX near BSC5	MATa can1-100 his3-11,15 leu2-3,112 trp1-1 ura3-1 CENI–XVI::pGal1-URA3-K.lactis hphMX:(chrXIV:763261)	YFA1718	this study
YFA1752	BY EMW1/YNL313C-mCherry::hphNT1∆linker	MATα his3Δ1 leu2Δ0 lys2Δ0 ura3Δ0 EMW1:mCherry-HphNT1	YFA1608	this study
YFA1753	BY EMW1/YNL313C-mCherry::hphNT1∆linker	MATα his3Δ1 leu2Δ0 lys2Δ0 ura3Δ0 EMW1:mCherry-HphNT1	YFA1608	this study
YFA1754	BY EMW1/YNL313C-mCherry::hphNT1∆linker	MATα his3Δ1 leu2Δ0 lys2Δ0 ura3Δ0 EMW1:mCherry-HphNT1	YFA1608	this study
YFA1822	BY4742 ynl085W/mkt1::kanMX	MATα his3Δ1 leu2Δ0 lys2Δ0 ura3Δ0 mkt1/ynl085w::kanMX	YFA1608	this study
YFA1831	BY4742 ynl085W/mkt1::kanMX ynl083W/sal1::hphMX	MATα his3Δ1 leu2Δ0 lys2Δ0 ura3Δ0 mkt1/ynl085w::kanMX sal1/ynl083w::hphMX	YFA1822	this study
YFA1831_1A1	BY4742 MKT1–SAL1(BY) #1	MATα his3Δ1 leu2Δ0 lys2Δ0 ura3Δ0 MKT1–SAL1(BY)	YFA1822	this study
YFA1831_1A2	BY4742 MKT1–SAL1(BY) #2	MATα his3Δ1 leu2Δ0 lys2Δ0 ura3Δ0 MKT1–SAL1(BY)	YFA1822	this study
YFA1831_1A3	BY4742 MKT1–SAL1(BY) #3	MATα his3Δ1 leu2Δ0 lys2Δ0 ura3Δ0 MKT1–SAL1(BY)	YFA1822	this study
YFA1831_1A4	BY4742 MKT1–SAL1(BY) #4	MATα his3Δ1 leu2Δ0 lys2Δ0 ura3Δ0 MKT1–SAL1(BY)	YFA1822	this study
YFA1831_1A5	BY4742 MKT1–SAL1(BY) #5	MATα his3Δ1 leu2Δ0 lys2Δ0 ura3Δ0 MKT1–SAL1(BY)	YFA1822	this study
YFA1831_1A6	BY4742 MKT1–SAL1(BY) #6	MATα his3Δ1 leu2Δ0 lys2Δ0 ura3Δ0 MKT1–SAL1(BY)	YFA1822	this study
YFA1831_1A7	BY4742 MKT1–SAL1(BY) #7	MATα his3Δ1 leu2Δ0 lys2Δ0 ura3Δ0 MKT1–SAL1(BY)	YFA1822	this study
YFA1831_1A8	BY4742 MKT1–SAL1(BY) #8	MATα his3Δ1 leu2Δ0 lys2Δ0 ura3Δ0 MKT1–SAL1(BY)	YFA1822	this study
YFA1831_1A9	BY4742 MKT1–SAL1(BY) #9	MATα his3Δ1 leu2Δ0 lys2Δ0 ura3Δ0 MKT1–SAL1(BY)	YFA1822	this study
YFA1831_1A10	BY4742 MKT1–SAL1(BY) #10	MATα his3Δ1 leu2Δ0 lys2Δ0 ura3Δ0 MKT1–SAL1(BY)	YFA1822	this study
YFA1831_1A11	BY4742 MKT1–SAL1(BY) #11	MATα his3Δ1 leu2Δ0 lys2Δ0 ura3Δ0 MKT1–SAL1(BY)	YFA1822	this study
YFA1831_1A12	BY4742 MKT1–SAL1(BY) #12	MATα his3Δ1 leu2Δ0 lys2Δ0 ura3Δ0 MKT1–SAL1(BY)	YFA1822	this study
YFA1831_1B1	BY4742 MKT1–SAL1(W303) #1	MATα his3Δ1 leu2Δ0 lys2Δ0 ura3Δ0 MKT1–SAL1(W303)	YFA1822	this study
YFA1831_1B2	BY4742 MKT1–SAL1(W303) #2	MATα his3Δ1 leu2Δ0 lys2Δ0 ura3Δ0 MKT1–SAL1(W303)	YFA1822	this study
YFA1831_1B3	BY4742 MKT1–SAL1(W303) #3	MATα his3Δ1 leu2Δ0 lys2Δ0 ura3Δ0 MKT1–SAL1(W303)	YFA1822	this study
YFA1831_1B4	BY4742 MKT1–SAL1(W303) #4	MATα his3Δ1 leu2Δ0 lys2Δ0 ura3Δ0 MKT1–SAL1(W303)	YFA1822	this study
YFA1831_1B5	BY4742 MKT1–SAL1(W303) #5	MATα his3Δ1 leu2Δ0 lys2Δ0 ura3Δ0 MKT1–SAL1(W303)	YFA1822	this study
YFA1831_1B6	BY4742 MKT1–SAL1(W303) #6	MATα his3Δ1 leu2Δ0 lys2Δ0 ura3Δ0 MKT1–SAL1(W303)	YFA1822	this study
YFA1831_1B7	BY4742 MKT1–SAL1(W303) #7	MATα his3Δ1 leu2Δ0 lys2Δ0 ura3Δ0 MKT1–SAL1(W303)	YFA1822	this study
YFA1831_1B8	BY4742 MKT1–SAL1(W303) #8	MATα his3Δ1 leu2Δ0 lys2Δ0 ura3Δ0 MKT1–SAL1(W303)	YFA1822	this study
YFA1831_1B9	BY4742 MKT1–SAL1(W303) #9	MATα his3Δ1 leu2Δ0 lys2Δ0 ura3Δ0 MKT1–SAL1(W303)	YFA1822	this study
YFA1831_1B10	BY4742 MKT1–SAL1(W303) #10	MATα his3Δ1 leu2Δ0 lys2Δ0 ura3Δ0 MKT1–SAL1(W303)	YFA1822	this study
YFA1831_1B11	BY4742 MKT1–SAL1(W303) #11	MATα his3Δ1 leu2Δ0 lys2Δ0 ura3Δ0 MKT1–SAL1(W303)	YFA1822	this study
YFA1831_1B12	BY4742 MKT1–SAL1(W303) #12	MATα his3Δ1 leu2Δ0 lys2Δ0 ura3Δ0 MKT1–SAL1(W303)	YFA1822	this study
YFA1831_1D1	BY4742 MKT1(30G) #1	MATα his3Δ1 leu2Δ0 lys2Δ0 ura3Δ0 mkt1(30G) sal1(fs)	YFA1822	this study
YFA1831_1D2	BY4742 MKT1(30G) #2	MATα his3Δ1 leu2Δ0 lys2Δ0 ura3Δ0 mkt1(30G) sal1(fs)	YFA1822	this study
YFA1831_1D3	BY4742 MKT1(30G) #3	MATα his3Δ1 leu2Δ0 lys2Δ0 ura3Δ0 mkt1(30G) sal1(fs)	YFA1822	this study
YFA1831_1D4	BY4742 MKT1(30G) #4	MATα his3Δ1 leu2Δ0 lys2Δ0 ura3Δ0 mkt1(30G) sal1(fs)	YFA1822	this study
YFA1831_1D5	BY4742 MKT1(30G) #5	MATα his3Δ1 leu2Δ0 lys2Δ0 ura3Δ0 mkt1(30G) sal1(fs)	YFA1822	this study
YFA1831_1D6	BY4742 MKT1(30G) #6	MATα his3Δ1 leu2Δ0 lys2Δ0 ura3Δ0 mkt1(30G) sal1(fs)	YFA1822	this study
YFA1831_1D7	BY4742 MKT1(30G) #7	MATα his3Δ1 leu2Δ0 lys2Δ0 ura3Δ0 mkt1(30G) sal1(fs)	YFA1822	this study
YFA1831_1D8	BY4742 MKT1(30G) #8	MATα his3Δ1 leu2Δ0 lys2Δ0 ura3Δ0 mkt1(30G) sal1(fs)	YFA1822	this study
YFA1831_1D9	BY4742 MKT1(30G) #9	MATα his3Δ1 leu2Δ0 lys2Δ0 ura3Δ0 mkt1(30G) sal1(fs)	YFA1822	this study
YFA1831_1D10	BY4742 MKT1(30G) #10	MATα his3Δ1 leu2Δ0 lys2Δ0 ura3Δ0 mkt1(30G) sal1(fs)	YFA1822	this study
YFA1831_1D11	BY4742 MKT1(30G) #11	MATα his3Δ1 leu2Δ0 lys2Δ0 ura3Δ0 mkt1(30G) sal1(fs)	YFA1822	this study
YFA1831_1D12	BY4742 MKT1(30G) #12	MATα his3Δ1 leu2Δ0 lys2Δ0 ura3Δ0 mkt1(30G) sal1(fs)	YFA1822	this study
YFA1831_1E1	BY4742 MKT1(30D) SAL1(no fs) #1	MATα his3Δ1 leu2Δ0 lys2Δ0 ura3Δ0 mkt1(30D) sal1(no fs)	YFA1822	this study
YFA1831_1E2	BY4742 MKT1(30D) SAL1(no fs) #2	MATα his3Δ1 leu2Δ0 lys2Δ0 ura3Δ0 mkt1(30D) sal1(no fs)	YFA1822	this study
YFA1831_1E3	BY4742 MKT1(30D) SAL1(no fs) #3	MATα his3Δ1 leu2Δ0 lys2Δ0 ura3Δ0 mkt1(30D) sal1(no fs)	YFA1822	this study
YFA1831_1E4	BY4742 MKT1(30D) SAL1(no fs) #4	MATα his3Δ1 leu2Δ0 lys2Δ0 ura3Δ0 mkt1(30D) sal1(no fs)	YFA1822	this study
YFA1831_1E5	BY4742 MKT1(30D) SAL1(no fs) #5	MATα his3Δ1 leu2Δ0 lys2Δ0 ura3Δ0 mkt1(30D) sal1(no fs)	YFA1822	this study
YFA1831_1E6	BY4742 MKT1(30D) SAL1(no fs) #6	MATα his3Δ1 leu2Δ0 lys2Δ0 ura3Δ0 mkt1(30D) sal1(no fs)	YFA1822	this study
YFA1831_1E7	BY4742 MKT1(30D) SAL1(no fs) #7	MATα his3Δ1 leu2Δ0 lys2Δ0 ura3Δ0 mkt1(30D) sal1(no fs)	YFA1822	this study
YFA1831_1E8	BY4742 MKT1(30D) SAL1(no fs) #8	MATα his3Δ1 leu2Δ0 lys2Δ0 ura3Δ0 mkt1(30D) sal1(no fs)	YFA1822	this study
YFA1831_1E9	BY4742 MKT1(30D) SAL1(no fs) #9	MATα his3Δ1 leu2Δ0 lys2Δ0 ura3Δ0 mkt1(30D) sal1(no fs)	YFA1822	this study
YFA1831_1E10	BY4742 MKT1(30D) SAL1(no fs) #10	MATα his3Δ1 leu2Δ0 lys2Δ0 ura3Δ0 mkt1(30D) sal1(no fs)	YFA1822	this study
YFA1831_1E11	BY4742 MKT1(30D) SAL1(no fs) #11	MATα his3Δ1 leu2Δ0 lys2Δ0 ura3Δ0 mkt1(30D) sal1(no fs)	YFA1822	this study
YFA1831_1E12	BY4742 MKT1(30D) SAL1(no fs) #12	MATα his3Δ1 leu2Δ0 lys2Δ0 ura3Δ0 mkt1(30D) sal1(no fs)	YFA1822	this study
YFA1831_1F1	BY4742 MKT1(30G) SAL1(no fs) #1	MATα his3Δ1 leu2Δ0 lys2Δ0 ura3Δ0 mkt1(30G) sal1(no fs)	YFA1822	this study
YFA1831_1F2	BY4742 MKT1(30G) SAL1(no fs) #2	MATα his3Δ1 leu2Δ0 lys2Δ0 ura3Δ0 mkt1(30G) sal1(no fs)	YFA1822	this study
YFA1831_1F3	BY4742 MKT1(30G) SAL1(no fs) #3	MATα his3Δ1 leu2Δ0 lys2Δ0 ura3Δ0 mkt1(30G) sal1(no fs)	YFA1822	this study
YFA1831_1F4	BY4742 MKT1(30G) SAL1(no fs) #4	MATα his3Δ1 leu2Δ0 lys2Δ0 ura3Δ0 mkt1(30G) sal1(no fs)	YFA1822	this study
YFA1831_1F5	BY4742 MKT1(30G) SAL1(no fs) #5	MATα his3Δ1 leu2Δ0 lys2Δ0 ura3Δ0 mkt1(30G) sal1(no fs)	YFA1822	this study
YFA1831_1F6	BY4742 MKT1(30G) SAL1(no fs) #6	MATα his3Δ1 leu2Δ0 lys2Δ0 ura3Δ0 mkt1(30G) sal1(no fs)	YFA1822	this study
YFA1831_1F7	BY4742 MKT1(30G) SAL1(no fs) #7	MATα his3Δ1 leu2Δ0 lys2Δ0 ura3Δ0 mkt1(30G) sal1(no fs)	YFA1822	this study
YFA1831_1F8	BY4742 MKT1(30G) SAL1(no fs) #8	MATα his3Δ1 leu2Δ0 lys2Δ0 ura3Δ0 mkt1(30G) sal1(no fs)	YFA1822	this study
YFA1831_1F9	BY4742 MKT1(30G) SAL1(no fs) #9	MATα his3Δ1 leu2Δ0 lys2Δ0 ura3Δ0 mkt1(30G) sal1(no fs)	YFA1822	this study
YFA1831_1F10	BY4742 MKT1(30G) SAL1(no fs) #10	MATα his3Δ1 leu2Δ0 lys2Δ0 ura3Δ0 mkt1(30G) sal1(no fs)	YFA1822	this study
YFA1831_1F11	BY4742 MKT1(30G) SAL1(no fs) #11	MATα his3Δ1 leu2Δ0 lys2Δ0 ura3Δ0 mkt1(30G) sal1(no fs)	YFA1822	this study
YFA1831_1F12	BY4742 MKT1(30G) SAL1(no fs) #12	MATα his3Δ1 leu2Δ0 lys2Δ0 ura3Δ0 mkt1(30G) sal1(no fs)	YFA1822	this study
YFA1831_2E1	BY4742 MKT1–SAL1(BY) #13	MATα his3Δ1 leu2Δ0 lys2Δ0 ura3Δ0 MKT1–SAL1(BY)	YFA1822	this study
YFA1831_2E2	BY4742 MKT1–SAL1(BY) #14	MATα his3Δ1 leu2Δ0 lys2Δ0 ura3Δ0 MKT1–SAL1(BY)	YFA1822	this study
YFA1831_2E3	BY4742 MKT1–SAL1(BY) #15	MATα his3Δ1 leu2Δ0 lys2Δ0 ura3Δ0 MKT1–SAL1(BY)	YFA1822	this study
YFA1831_2E4	BY4742 MKT1–SAL1(BY) #16	MATα his3Δ1 leu2Δ0 lys2Δ0 ura3Δ0 MKT1–SAL1(BY)	YFA1822	this study
YFA1831_2E5	BY4742 MKT1–SAL1(BY) #17	MATα his3Δ1 leu2Δ0 lys2Δ0 ura3Δ0 MKT1–SAL1(BY)	YFA1822	this study
YFA1831_2E6	BY4742 MKT1–SAL1(BY) #18	MATα his3Δ1 leu2Δ0 lys2Δ0 ura3Δ0 MKT1–SAL1(BY)	YFA1822	this study
YFA1831_2E7	BY4742 MKT1–SAL1(BY) #19	MATα his3Δ1 leu2Δ0 lys2Δ0 ura3Δ0 MKT1–SAL1(BY)	YFA1822	this study
YFA1831_2E8	BY4742 MKT1–SAL1(BY) #20	MATα his3Δ1 leu2Δ0 lys2Δ0 ura3Δ0 MKT1–SAL1(BY)	YFA1822	this study
YFA1831_2E9	BY4742 MKT1–SAL1(BY) #21	MATα his3Δ1 leu2Δ0 lys2Δ0 ura3Δ0 MKT1–SAL1(BY)	YFA1822	this study
YFA1831_2E10	BY4742 MKT1–SAL1(BY) #22	MATα his3Δ1 leu2Δ0 lys2Δ0 ura3Δ0 MKT1–SAL1(BY)	YFA1822	this study
YFA1831_2E11	BY4742 MKT1–SAL1(BY) #23	MATα his3Δ1 leu2Δ0 lys2Δ0 ura3Δ0 MKT1–SAL1(BY)	YFA1822	this study
YFA1831_2E12	BY4742 MKT1–SAL1(BY) #24	MATα his3Δ1 leu2Δ0 lys2Δ0 ura3Δ0 MKT1–SAL1(BY)	YFA1822	this study
YFA1831_2D1	BY4742 MKT1(30D) SAL1(no fs) #13	MATα his3Δ1 leu2Δ0 lys2Δ0 ura3Δ0 mkt1(30D) sal1(no fs)	YFA1822	this study
YFA1831_2D2	BY4742 MKT1(30D) SAL1(no fs) #14	MATα his3Δ1 leu2Δ0 lys2Δ0 ura3Δ0 mkt1(30D) sal1(no fs)	YFA1822	this study
YFA1831_2D3	BY4742 MKT1(30D) SAL1(no fs) #15	MATα his3Δ1 leu2Δ0 lys2Δ0 ura3Δ0 mkt1(30D) sal1(no fs)	YFA1822	this study
YFA1831_2D4	BY4742 MKT1(30D) SAL1(no fs) #16	MATα his3Δ1 leu2Δ0 lys2Δ0 ura3Δ0 mkt1(30D) sal1(no fs)	YFA1822	this study
YFA1831_2D5	BY4742 MKT1(30D) SAL1(no fs) #17	MATα his3Δ1 leu2Δ0 lys2Δ0 ura3Δ0 mkt1(30D) sal1(no fs)	YFA1822	this study
YFA1831_2D6	BY4742 MKT1(30D) SAL1(no fs) #18	MATα his3Δ1 leu2Δ0 lys2Δ0 ura3Δ0 mkt1(30D) sal1(no fs)	YFA1822	this study
YFA1831_2D7	BY4742 MKT1(30D) SAL1(no fs) #19	MATα his3Δ1 leu2Δ0 lys2Δ0 ura3Δ0 mkt1(30D) sal1(no fs)	YFA1822	this study
YFA1831_2D8	BY4742 MKT1(30D) SAL1(no fs) #20	MATα his3Δ1 leu2Δ0 lys2Δ0 ura3Δ0 mkt1(30D) sal1(no fs)	YFA1822	this study
YFA1831_2D9	BY4742 MKT1(30D) SAL1(no fs) #21	MATα his3Δ1 leu2Δ0 lys2Δ0 ura3Δ0 mkt1(30D) sal1(no fs)	YFA1822	this study
YFA1831_2D10	BY4742 MKT1(30D) SAL1(no fs) #22	MATα his3Δ1 leu2Δ0 lys2Δ0 ura3Δ0 mkt1(30D) sal1(no fs)	YFA1822	this study
YFA1831_2D11	BY4742 MKT1(30D) SAL1(no fs) #23	MATα his3Δ1 leu2Δ0 lys2Δ0 ura3Δ0 mkt1(30D) sal1(no fs)	YFA1822	this study
YFA1831_2D12	BY4742 MKT1(30D) SAL1(no fs) #24	MATα his3Δ1 leu2Δ0 lys2Δ0 ura3Δ0 mkt1(30D) sal1(no fs)	YFA1822	this study
