## Supplementary Table 11 for "High-resolution, genotype-free mapping of genetic variation with CRI-SPA-Map"

### Sheet: Oligos
Name	Sequence	Description
OFA0036	CAAGACTGTCAAGGAGGG	Universal cassette reverse primer
OFA1283	TAAAGTACTAAAGGCAGAAAAATTAATAGCAAATTAAGCGggtcgacggatccccgggtt	5' MKT1 KanMX
OFA1284	TAAATAGTTCCACTATTTCCATCATACTCATTCTCACGCTtcgatgaattcgagctcgtt	3' MKT1 KanMX
OFA1365	CTGTCTCGCTTATATCTGGTC	MKT1 5'UTR, for deletion verification
OFA1366	GAAACCACCAATGGCATCC	MKT1 ORF, for deletion verification
OFA1369	TCCTGGTTGGGATAGGCTAGTGGAAGCAAGAAGCCAAATActtcgtacgctgcaggtcga	Insertion of mCherry HphNT1-BFA0135 or delta linker BFA0262 at EMW1
OFA1370	CATTACGTAATATACACAGATTATACATGAAAGGTGCTCTcactatagggagaccggcag	Insertion of mCherry HphNT1-BFA0135 or delta linker BFA0262 at EMW1
OFA1371	TTGGTCACCTTCAGCTTGG	mCherry reverse
OFA1372	GCTGCCTATGAATCACTTGGTG	EMW1 ORF fwd
OFA1373	CAAATGGCTGCTGAGCAATCG	EMW1 3'UTR rev
OFA1387	CAAGGCTCTATCCAAGGACGGTATCTACACTATCGCAAACcttcgtacgctgcaggtcga	construction of YFA1747 and YFA1748
OFA1388	TTCACTGTCTATGGATTTTCATTCGTAAAGGCATCACTCCcactatagggagaccggcag	construction of YFA1747 and YFA1748
OFA1395	GCGGATGATAGCGTCGTTCGCAAATCCCATTGATTCTATGgaataccctccttgacagtc	insertion of HphMX in YFA1749
OFA1396	GAAAAAACGTGCGCAATAATTTAGACCCTGGATGCGGCTTtcgatgaattcgagctcgtt	insertion of HphMX in YFA1749
OFA1397	ACTCATTCTCGCTTATTCTTTCG	Verification of HphMX(no linker) insertion in YFA1749
OFA1398	GGTGGCATCTTCAACAATCG	Verification of HphMX(no linker) insertion in YFA1749
OFA1471	AGGGGCAAATAACGTTTAATTCAATCGAATGACGGTCTAAggtcgacggatccccgggtt	5' SAL1, insertion of HphMX
OFA1472	TTCCCTTTCTAGCGTCTTTAACAAAACATCTTTAAAGCCGtcgatgaattcgagctcgtt	3' SAL1, insertion of HphMX
OFA1473	CAGAGATCCCTGTTATCTTTACC	SAL1 5'UTR, deletion verification
OFA1474	GATCTAAATCTATCCTCTGGAAGCC	SAL1 ORF, deletion verification
OFA1475	CTGTGCTTTCTAGAGTTCTAGC	MKT1-END3-SAL1 locus
OFA1497	CCCATTCGTAGATGGCATCG	MKT1-END3-SAL1 locus
OFA1498	GATGCCATTGGTGGTTTCC	MKT1-END3-SAL1 locus
OFA1499	CAACTTTGTGTCCAAAGGAGC	MKT1-END3-SAL1 locus
OFA1500	GCTCCTTTGGACACAAAGTTG	MKT1-END3-SAL1 locus
OFA1501	TTCGCGTTCTGTTATAGACG	MKT1-END3-SAL1 locus
OFA1691	CAAATGGGCTATCATCGGTGC	HAP1 genotyping
OFA1692	CCGCATCACTCCCATATTGG	HAP1 genotyping
OFA1693	TGATAGTTGATTTTTATTCCAACACCATC	hap1-ty1 genotyping

### Sheet: SequencingIndices
Name	Sequence	Description
OFA0233	AATGATACGGCGACCACCGAGATCTACACctctctatTCGTCGGCAGCGTC	Index 2 (i5) S502
OFA0278	AATGATACGGCGACCACCGAGATCTACACtatcctctTCGTCGGCAGCGTC	Index 2 (i5) S503
OFA0279	AATGATACGGCGACCACCGAGATCTACACgtaaggagTCGTCGGCAGCGTC	Index 2 (i5) S505
OFA0280	AATGATACGGCGACCACCGAGATCTACACactgcataTCGTCGGCAGCGTC	Index 2 (i5) S506
OFA0281	AATGATACGGCGACCACCGAGATCTACACaaggagtaTCGTCGGCAGCGTC	Index 2 (i5) S507
OFA1076/OFA0282	AATGATACGGCGACCACCGAGATCTACACctaagcctTCGTCGGCAGCGTC	Index 2 (i5) S508
OFA0283	AATGATACGGCGACCACCGAGATCTACACcgtctaatTCGTCGGCAGCGTC	Index 2 (i5) S510
OFA0502	AATGATACGGCGACCACCGAGATCTACACtctctccgTCGTCGGCAGCGTC	Index 2 (i5) S511
OFA1055	AATGATACGGCGACCACCGAGATCTACACtcgactagTCGTCGGCAGCGTC	Index 2 (i5) S513
OFA1056	AATGATACGGCGACCACCGAGATCTACACttctagctTCGTCGGCAGCGTC	Index 2 (i5) S515
OFA1057	AATGATACGGCGACCACCGAGATCTACACcctagagtTCGTCGGCAGCGTC	Index 2 (i5) S516
OFA1058	AATGATACGGCGACCACCGAGATCTACACgcgtaagaTCGTCGGCAGCGTC	Index 2 (i5) S517
OFA1059	AATGATACGGCGACCACCGAGATCTACACctattaagTCGTCGGCAGCGTC	Index 2 (i5) S518
OFA1060	AATGATACGGCGACCACCGAGATCTACACaaggctatTCGTCGGCAGCGTC	Index 2 (i5) S520
OFA1061	AATGATACGGCGACCACCGAGATCTACACgagccttaTCGTCGGCAGCGTC	Index 2 (i5) S521
OFA1062	AATGATACGGCGACCACCGAGATCTACACttatgcgaTCGTCGGCAGCGTC	Index 2 (i5) S522
OFA0234	CAAGCAGAAGACGGCATACGAGATtcgccttaGTCTCGTGGGCTCGG	Index 1 (i7) N701
OFA0267	CAAGCAGAAGACGGCATACGAGATctagtacgGTCTCGTGGGCTCGG	Index 1 (i7) N702
OFA0268	CAAGCAGAAGACGGCATACGAGATttctgcctGTCTCGTGGGCTCGG	Index 1 (i7) N703
OFA1075/OFA0269	CAAGCAGAAGACGGCATACGAGATgctcaggaGTCTCGTGGGCTCGG	Index 1 (i7) N704
OFA0270	CAAGCAGAAGACGGCATACGAGATaggagtccGTCTCGTGGGCTCGG	Index 1 (i7) N705
OFA0271	CAAGCAGAAGACGGCATACGAGATcatgcctaGTCTCGTGGGCTCGG	Index 1 (i7) N706
OFA0272	CAAGCAGAAGACGGCATACGAGATgtagagagGTCTCGTGGGCTCGG	Index 1 (i7) N707
OFA0273	CAAGCAGAAGACGGCATACGAGATcagcctcgGTCTCGTGGGCTCGG	Index 1 (i7) N710
OFA0274	CAAGCAGAAGACGGCATACGAGATtgcctcttGTCTCGTGGGCTCGG	Index 1 (i7) N711
OFA0275	CAAGCAGAAGACGGCATACGAGATtcctctacGTCTCGTGGGCTCGG	Index 1 (i7) N712
OFA0276	CAAGCAGAAGACGGCATACGAGATtcatgagcGTCTCGTGGGCTCGG	Index 1 (i7) N714
OFA0277	CAAGCAGAAGACGGCATACGAGATcctgagatGTCTCGTGGGCTCGG	Index 1 (i7) N715
OFA1063	CAAGCAGAAGACGGCATACGAGATtagcgagtGTCTCGTGGGCTCGG	Index 1 (i7) N716
OFA1064	CAAGCAGAAGACGGCATACGAGATgtagctccGTCTCGTGGGCTCGG	Index 1 (i7) N718
OFA1065	CAAGCAGAAGACGGCATACGAGATtactacgcGTCTCGTGGGCTCGG	Index 1 (i7) N719
OFA1066	CAAGCAGAAGACGGCATACGAGATaggctccgGTCTCGTGGGCTCGG	Index 1 (i7) N720
OFA1067	CAAGCAGAAGACGGCATACGAGATgcagcgtaGTCTCGTGGGCTCGG	Index 1 (i7) N721
OFA1068	CAAGCAGAAGACGGCATACGAGATctgcgcatGTCTCGTGGGCTCGG	Index 1 (i7) N722
OFA1069	CAAGCAGAAGACGGCATACGAGATgagcgctaGTCTCGTGGGCTCGG	Index 1 (i7) N723
OFA1070	CAAGCAGAAGACGGCATACGAGATcgctcagtGTCTCGTGGGCTCGG	Index 1 (i7) N724
OFA1071	CAAGCAGAAGACGGCATACGAGATgtcttaggGTCTCGTGGGCTCGG	Index 1 (i7) N726
OFA1072	CAAGCAGAAGACGGCATACGAGATactgatcgGTCTCGTGGGCTCGG	Index 1 (i7) N727
OFA1073	CAAGCAGAAGACGGCATACGAGATtagctgcaGTCTCGTGGGCTCGG	Index 1 (i7) N728
OFA1074	CAAGCAGAAGACGGCATACGAGATgacgtcgaGTCTCGTGGGCTCGG	Index 1 (i7) N729
