## Supplementary Table 12 for "High-resolution, genotype-free mapping of genetic variation with CRI-SPA-Map"

### Sheet: Media_recipes
Media name (concentration)	Use	Component 1 (final concentration)	Component 2 (final concentration)	Component 3 (final concentration)	Component 4 (final concentration)	Component 5 (final concentration)	Component 6 (final concentration)
YPD	Phenotyping, general yeast growth	Yeast extract (1%)	Peptone (2%)	20% Glucose stock (2%)
YP + Low Glucose (0.25%)	Phenotyping	Yeast extract (1%)	Peptone (2%)	20% Glucose stock (2%)
YPD + Caffeine (2 mg/mL)	Phenotyping	Yeast extract (1%)	Peptone (2%)	20% Glucose stock (2%)	15 mg/mL Caffeine stock
YPD + Ethanol (7.5%)	Phenotyping	Yeast extract (1%)	Peptone (2%)	20% Glucose stock (2%)	50% Ethanol stock
YPD + Lithium acetate (50 mM)	Phenotyping	Yeast extract (1%)	Peptone (2%)	20% Glucose stock (2%)	1 M Lithium acetate stock
YPD + Sodium chloride (750 mM)	Phenotyping	Yeast extract (1%)	Peptone (2%)	20% Glucose stock (2%)	5 M Sodium chloride stock
YPD + Tunicamycin (1.6 uM)	Phenotyping	Yeast extract (1%)	Peptone (2%)	20% Glucose stock (2%)	2 mg/mL Tunicamycin stock
YPD + SDS (0.05%)	Phenotyping	Yeast extract (1%)	Peptone (2%)	20% Glucose stock (2%)	10% SDS stock
YPG	Phenotyping, CRI-SPA-Map	Yeast extract (1%)	Peptone (2%)	20% Galactose stock (2%)
YNB + His +Lys +Leu	Phenotyping	5X YNB stock (6.7 mg/mL)	20% Glucose stock (2%)	5 mg/mL Histidine stock (0.05 mg/mL)	10 mg/mL Leucine stock (0.1 mg/mL)	10 mg/mL Lysine stock (0.1 mg/mL)	2 mg/mL Uracil stock (0.2 mg/mL)
YPD + G418 (200 μg/mL)	CRI-SPA-Map (verification of KanMX loss), CRISPR-Swap	Yeast extract (1%)	Peptone (2%)	50 mg/mL G418 Sulfate stock (200 μg/ml)
YPD + Hyg (300 μg/mL)	CRI-SPA-Map (distal selection), CRISPR-Swap	Yeast extract (1%)	Peptone (2%)	50 mg/mL Hygromycin B stock (300 μg/ml)
SRC -Leu -Lys -Trp	CRI-SPA-Map (diploid selection)	5X YNB stock (6.7 mg/mL)	5X SC-His-Leu-Lys-Trp-Ura (1X)	20% Raffinose stock (2%)	5 mg/mL Histidine stock (0.05 mg/mL)	2 mg/mL Uracil stock (0.2 mg/mL)
SGC + 5-FOA	CRI-SPA-Map (selective ploidy ablation)	5X YNB stock (6.7 mg/mL)	SC -Ura (1.92g/L)	20% Galactose stock (2%)	Uracil (0.05g/mL)	5-FOA (1 mg/mL)
SDC -Leu	CRI-SPA-Map (genotyping)	5X YNB stock (6.7 mg/mL)	5X SC-Leu stock (1X)	20% Glucose stock (2%)
SDC -Ura	CRI-SPA-Map (genotyping)	5X YNB stock (6.7 mg/mL)	5X SC-Ura stock (1X)	20% Glucose stock (2%)
SDC -Lys	CRI-SPA-Map (genotyping)	5X YNB stock (6.7 mg/mL)	5X SC -Lys stock (1X)	20% Glucose stock (2%)
SDC + Fluconazole (16 μg/mL)	HAP1 genotyping	5X YNB stock (6.7 mg/mL)	5X SC -Lys stock (1X)	20% Glucose stock (2%)	10 mg/ml Lysine stock (0.1 mg/mL)	Fluconazole (16 µg/mL)
LB + Amp (100 μg/mL)	Bacterial growth	Yeast extract (1%)	Tryptone (2%)	NaCl (2%)	100 mg/ml Ampicillin

### Sheet: Stock_recipes
Stock name	Stock concentration	Component	Sterilization method	Stock solvent	Stock storage	Manufacturer	CAS Number
Ampicillin	100 mg/ml	Ampicillin sodium salt	Filtration	Water	-20ºC	Research Products International	A40040
Caffeine	15 mg/mL	Caffeine	Filtration	Water	Room temp.	Sigma-Aldrich	58-08-2
Ethanol	0.5	Ethanol	None	Water	Room temp.	Decon Labs, Inc.	64-17-5
Fluconazole	16 mg/ml	Fluconazole	None	EtOH	-20ºC	Cayman Chemical	11594
G418	50 mg/ml	G418 Sulfate	Filtration	Water	-20ºC	Fisher Scientific	BP6731
Galactose	0.2	Galactose	Filtration	Water	Room temp.	Sigma-Aldrich	59-23-4
Glucose	0.2	Glucose	Filtration	Water	Room temp.	Sigma-Aldrich	50-99-7
Histidine	5 mg/mL	Histidine	Filtration	Water	Room temp.	Sigma-Aldrich	71-00-1
Hygromycin B	50 mg/ml	Hygromycin B	Filtration	Water	-20ºC	Research Products International	H750201.0
Leucine	10 mg/mL	Leucine	Filtration	Water	Room temp.	Sigma-Aldrich	61-90-5
Lithium acetate	1 M	Lithium acetate dihydrate	Filtration	Water	Room temp.	Sigma-Aldrich	6108-17-4
Lysine	10 mg/mL	Lysine	Filtration	Water	Room temp.	Sigma-Aldrich	657-27-2
Raffinose	0.2	Raffinose	Filtration	Water	Room temp.	Sigma-Aldrich	83400
SC -His-Leu-Lys-Trp-Ura	5X (7.4 g/L)	SC -His-Leu-Lys-Trp-Ura	Filtration	Water	Room temp.	Sunrise Scientific	1336
SC -Lys	5X (9.6 g/L)	SC -Ura	Filtration	Water	Room temp.	Sunrise Scientific	1307
SC -Ura	5X (9.6 g/L)	SC -Lys	Filtration	Water	Room temp.	Sunrise Scientific	1306
SC-Leu	5X (9.15 g/L)	SC -Leu	Filtration	Water	Room temp.	Sunrise Scientific	1304
SDS	0.1	SDS	Filtration	Water	Room temp.	Sigma-Aldrich	151-21-3
Sodium chloride	5 M	Sodium chloride	Filtration	Water	Room temp.	Avantor, Macron Fine Chemicals	7647-14-5
Tunicamycin	2 mg/mL (2.448 mM)	Tunicamycin	None	DMSO	4ºC	Sigma-Aldrich	T7765-5MG
Uracil	2 mg/mL	Uracil	Filtration	Water	Room temp.	Sigma-Aldrich	66-22-8
YNB	5X (33.5 mg/mL)	Yeast nitrogen base without amino acids	Filtration	Water	Room temp.	Becton Dickinson (BD-Difco)	291940
NA	NA	Yeast extract	Autoclave	NA	NA	Fisher BioReagents	1-2-13
NA	NA	Peptone	Autoclave	NA	NA	Research Products International	P20250
NA	NA	Agar	Autoclave	NA	NA	Sigma-Aldrich	9002-18-0
NA	NA	5'-FOA	Filtration	NA	NA	Zymo Research	F9001
NA	NA	Tryptone	Autoclave	Water	NA	Research Products International	T60060
